# A unique mode of nucleic acid immunity performed by a single multifunctional enzyme

**DOI:** 10.1101/776245

**Authors:** S. M. Nayeemul Bari, Lucy Chou-Zheng, Olivia Howell, Katie Cater, Vidya Sree Dandu, Alexander Thomas, Barbaros Aslan, Asma Hatoum-Aslan

## Abstract

The perpetual arms race between bacteria and their viruses (phages) has given rise to diverse immune systems, including restriction-modification and CRISPR-Cas, which sense and degrade phage-derived nucleic acids. These complex systems rely upon production and maintenance of multiple components to achieve anti-phage defense. However, the prevalence and effectiveness of much simpler, single-component systems that cleave DNA remain unknown. Here, we describe a novel mode of nucleic acid immunity performed by a single enzyme with nuclease and helicase activities, herein referred to as Nhi. This enzyme provides robust protection against diverse staphylococcal phages and prevents phage DNA accumulation in cells stripped of all other known defenses. Our observations support a model in which Nhi acts as both the sensor and effector to degrade phage-specific replication intermediates.

Importantly, Nhi homologs are distributed in diverse bacteria and exhibit functional conservation, highlighting the versatility of such compact weapons as major players in anti-phage defense.
