## Supplementary material for "A unique mode of nucleic acid immunity performed by a single multifunctional enzyme": Table S2

### Sheet: Table S4
Table S2. Accompanies figure 2. Protein families (Pfams) associated with anti-phage defense
Pfam	Name	Description
PF00004	AAA	ATPase family associated with various cellular activities (AAA)
PF00145	DNA_methylase	C-5 cytosine-specific DNA methylase
PF00176	SNF2_N	SNF2 family N-terminal domain
PF00270	DEAD	DEAD/DEAH box helicase
PF00271	Helicase_C	Helicase conserved C-terminal domain
PF00580	UvrD-helicase	UvrD/REP helicase N-terminal domain
PF00691	OmpA	OmpA family
PF00899	ThiF	ThiF family
PF01398	JAB	JAB1/Mov34/MPN/PAD-1 ubiquitin protease
PF01420	Methylase_S	Type I restriction modification DNA specificity domain
PF01507	PAPS_reduct	Phosphoadenosine phosphosulfate reductase family
PF01541	GIY-YIG	GIY-YIG catalytic domain
PF01555	N6_N4_Mtase	DNA methylase
PF01618	MotA_ExbB	MotA/TolQ/ExbB proton channel family
PF01734	Patatin	Patatin-like phospholipase
PF01844	HNH	HNH endonuclease
PF01845	CcdB	CcdB protein
PF01850	PIN	PIN domain
PF01863	DUF45	Protein of unknown function DUF45
PF01867	Cas_Cas1	CRISPR associated protein Cas1
PF01881	Cas_Cas6	CRISPR associated protein Cas6
PF01905	DevR	CRISPR-associated negative auto-regulator DevR/Csa2
PF01909	NTP_transf_2	Nucleotidyltransferase domain
PF01930	Cas_Cas4	Domain of unknown function DUF83
PF01954	DUF104	Protein of unknown function DUF104
PF02171	Piwi	Piwi domain
PF02384	N6_Mtase	N-6 DNA Methylase
PF02463	SMC_N	RecF/RecN/SMC N terminal domain
PF02604	PhdYeFM_antitox	Antitoxin Phd_YefM, type II toxin-antitoxin system
PF02697	VAPB_antitox	Putative antitoxin
PF02923	BamHI	Restriction endonuclease BamHI
PF02963	EcoRI	Restriction endonuclease EcoRI
PF02980	FokI_C	Restriction endonuclease FokI, catalytic domain
PF02981	FokI_N	Restriction endonuclease FokI, recognition domain
PF03174	CHB_HEX_C	Chitobiase/beta-hexosaminidase C-terminal domain
PF03230	Antirestrict	Antirestriction protein
PF03235	DUF262	Protein of unknown function DUF262
PF03683	UPF0175	Uncharacterised protein family (UPF0175)
PF03693	ParD_antitoxin	Bacterial antitoxin of ParD toxin-antitoxin type II system and RHH
PF03750	Csm2_III-A	Csm2 Type III-A
PF03787	RAMPs	RAMP superfamily
PF03852	Vsr	DNA mismatch endonuclease Vsr
PF04014	MazE_antitoxin	Antidote-toxin recognition MazE, bacterial antitoxin
PF04149	DUF397	Domain of unknown function (DUF397)
PF04255	DUF433	Protein of unknown function (DUF433)
PF04313	HSDR_N	Type I restriction enzyme R protein N terminus (HSDR_N)
PF04365	BrnT_toxin	Ribonuclease toxin, BrnT, of type II toxin-antitoxin system
PF04383	KilA-N	KilA-N domain
PF04411	PDDEXK_7	PD-(D/E)XK nuclease superfamily
PF04465	DUF499	Protein of unknown function (DUF499)
PF04471	Mrr_cat	Restriction endonuclease
PF04555	XhoI	Restriction endonuclease XhoI
PF04556	DpnII	DpnII restriction endonuclease
PF04851	ResIII	Type III restriction enzyme, res subunit
PF05015	HigB-like_toxin	RelE-like toxin of type II toxin-antitoxin system HigB
PF05016	ParE_toxin	ParE toxin of type II toxin-antitoxin system, parDE
PF05107	Cas_Cas7	CRISPR-associated protein Cas7
PF05168	HEPN	HEPN domain
PF05315	ICEA	ICEA Protein
PF05534	HicB	HicB family
PF05942	PaREP1	Archaeal PaREP1/PaREP8 family
PF06023	Csa1	CRISPR-associated exonuclease Csa1
PF06114	Peptidase_M78	IrrE N-terminal-like domain
PF06154	CbeA_antitoxin	CbeA_antitoxin, type IV, cytoskeleton bundling-enhancing factor A
PF06250	YhcG_C	YhcG PDDEXK nuclease domain
PF06296	RelE	RelE toxin of RelE / RelB toxin-antitoxin system
PF06300	Tsp45I	Tsp45I type II restriction enzyme
PF06414	Zeta_toxin	Zeta toxin
PF06616	BsuBI_PstI_RE	BsuBI/PstI restriction endonuclease domain
PF06634	DUF1156	Protein of unknown function (DUF1156)
PF06755	CbtA_toxin	CbtA_toxin of type IV toxin-antitoxin system
PF07215	DUF1419	Protein of unknown function (DUF1419)
PF07362	CcdA	Post-segregation antitoxin CcdA
PF07510	DUF1524	Protein of unknown function (DUF1524)
PF07528	DZF	DZF domain
PF07669	Eco57I	Eco57I restriction-modification methylase
PF07704	PSK_trans_fac	Rv0623-like transcription factor
PF07751	Abi_2	Abi-like protein
PF07804	HipA_C	HipA-like C-terminal domain
PF07832	Bse634I	Cfr10I/Bse634I restriction endonuclease
PF07927	HicA_toxin	HicA toxin of bacterial toxin-antitoxin,
PF08463	EcoEI_R_C	EcoEI R protein C-terminal
PF08665	PglZ	PglZ domain
PF08747	DUF1788	Domain of unknown function (DUF1788)
PF08780	NTase_sub_bind	Nucleotidyltransferase substrate binding protein like
PF08798	CRISPR_assoc	CRISPR associated protein
PF08808	RES	RES domain
PF08843	AbiEii	Nucleotidyl transferase AbiEii toxin, Type IV TA system
PF08849	DUF1819	Putative inner membrane protein (DUF1819)
PF08870	DndE	DNA sulphur modification protein DndE
PF08878	DUF1837	Domain of unknown function (DUF1837)
PF08937	DUF1863	MTH538 TIR-like domain (DUF1863)
PF08972	DUF1902	Domain of unknown function (DUF1902)
PF08998	Epsilon_antitox	Bacterial epsilon antitoxin
PF09002	DUF1887	Domain of unknown function (DUF1887)
PF09015	NgoMIV_restric	NgoMIV restriction enzyme
PF09019	EcoRII-C	EcoRII C terminal
PF09126	NaeI	Restriction endonuclease NaeI
PF09194	Endonuc-BsobI	Restriction endonuclease BsobI
PF09195	Endonuc-BglII	Restriction endonuclease BglII
PF09208	Endonuc-MspI	Restriction endonuclease MspI
PF09217	EcoRII-N	Restriction endonuclease EcoRII, N-terminal
PF09225	Endonuc-PvuII	Restriction endonuclease PvuII
PF09226	Endonuc-HincII	Restriction endonuclease HincII
PF09233	Endonuc-EcoRV	Restriction endonuclease EcoRV
PF09254	Endonuc-FokI_C	Restriction endonuclease FokI, C terminal
PF09344	Cas_CT1975	CT1975-like protein
PF09369	DUF1998	Domain of unknown function (DUF1998)
PF09386	ParD	Antitoxin ParD
PF09407	AbiEi_1	AbiEi antitoxin C-terminal domain
PF09414	RNA_ligase	RNA ligase
PF09455	Cas_DxTHG	CRISPR-associated (Cas) DxTHG family
PF09481	CRISPR_Cse1	CRISPR-associated protein Cse1 (CRISPR_cse1)
PF09484	Cas_TM1802	CRISPR-associated protein TM1802 (cas_TM1802)
PF09485	CRISPR_Cse2	CRISPR-associated protein Cse2 (CRISPR_cse2)
PF09491	RE_AlwI	AlwI restriction endonuclease
PF09499	RE_ApaLI	ApaLI-like restriction endonuclease
PF09504	RE_Bsp6I	Bsp6I restriction endonuclease
PF09516	RE_CfrBI	CfrBI restriction endonuclease
PF09517	RE_Eco29kI	Eco29kI restriction endonuclease
PF09518	RE_HindIII	HindIII restriction endonuclease
PF09519	RE_HindVP	HindVP restriction endonuclease
PF09520	RE_TdeIII	Type II restriction endonuclease, TdeIII
PF09521	RE_NgoPII	NgoPII restriction endonuclease
PF09522	RE_R_Pab1	R.Pab1 restriction endonuclease
PF09545	RE_AccI	AccI restriction endonuclease
PF09549	RE_Bpu10I	Bpu10I restriction endonuclease
PF09552	RE_BstXI	BstXI restriction endonuclease
PF09553	RE_Eco47II	Eco47II restriction endonuclease
PF09554	RE_HaeII	HaeII restriction endonuclease
PF09556	RE_HaeIII	HaeIII restriction endonuclease
PF09559	Cas6	Cas6 Crispr
PF09561	RE_HpaII	HpaII restriction endonuclease
PF09562	RE_LlaMI	LlaMI restriction endonuclease
PF09563	RE_LlaJI	LlaJI restriction endonuclease
PF09564	RE_NgoBV	NgoBV restriction endonuclease
PF09565	RE_NgoFVII	NgoFVII restriction endonuclease
PF09566	RE_SacI	SacI restriction endonuclease
PF09567	RE_MamI	MamI restriction endonuclease
PF09568	RE_MjaI	MjaI restriction endonuclease
PF09569	RE_ScaI	ScaI restriction endonuclease
PF09570	RE_SinI	SinI restriction endonuclease
PF09571	RE_XcyI	XcyI restriction endonuclease
PF09572	RE_XamI	XamI restriction endonuclease
PF09573	RE_TaqI	TaqI restriction endonuclease
PF09609	Cas_GSU0054	CRISPR-associated protein, GSU0054 family (Cas_GSU0054)
PF09611	Cas_Csy1	CRISPR-associated protein (Cas_Csy1)
PF09614	Cas_Csy2	CRISPR-associated protein (Cas_Csy2)
PF09615	Cas_Csy3	CRISPR-associated protein (Cas_Csy3)
PF09617	Cas_GSU0053	CRISPR-associated protein GSU0053 (Cas_GSU0053)
PF09618	Cas_Csy4	CRISPR-associated protein (Cas_Csy4)
PF09620	Cas_csx3	CRISPR-associated protein (Cas_csx3)
PF09623	Cas_NE0113	CRISPR-associated protein NE0113 (Cas_NE0113)
PF09651	Cas_APE2256	CRISPR-associated protein (Cas_APE2256)
PF09652	Cas_VVA1548	Putative CRISPR-associated protein (Cas_VVA1548)
PF09657	Cas_Csx8	CRISPR-associated protein Csx8 (Cas_Csx8)
PF09658	Cas_Csx9	CRISPR-associated protein (Cas_Csx9)
PF09659	Cas_Csm6	CRISPR-associated protein (Cas_Csm6)
PF09660	DUF2397	Protein of unknown function (DUF2397)
PF09661	DUF2398	Protein of unknown function (DUF2398)
PF09664	DUF2399	Protein of unknown function C-terminus (DUF2399)
PF09665	RE_Alw26IDE	Type II restriction endonuclease (RE_Alw26IDE)
PF09670	Cas_Cas02710	CRISPR-associated protein (Cas_Cas02710)
PF09700	Cas_Cmr3	CRISPR-associated protein (Cas_Cmr3)
PF09701	Cas_Cmr5	CRISPR-associated protein (Cas_Cmr5)
PF09702	Cas_Csa5	CRISPR-associated protein (Cas_Csa5)
PF09703	Cas_Csa4	CRISPR-associated protein (Cas_Csa4)
PF09704	Cas_Cas5d	CRISPR-associated protein (Cas_Cas5)
PF09706	Cas_CXXC_CXXC	CRISPR-associated protein (Cas_CXXC_CXXC)
PF09707	Cas_Cas2CT1978	CRISPR-associated protein (Cas_Cas2CT1978)
PF09709	Cas_Csd1	CRISPR-associated protein (Cas_Csd1)
PF09711	Cas_Csn2	CRISPR-associated protein (Cas_Csn2)
PF09720	Unstab_antitox	Putative addiction module component
PF09722	DUF2384	Protein of unknown function (DUF2384)
PF09823	DUF2357	Domain of unknown function (DUF2357)
PF09827	CRISPR_Cas2	CRISPR associated protein Cas2
PF09907	HigB_toxin	HigB_toxin, RelE-like toxic component of a toxin-antitoxin system
PF09946	DUF2178	Predicted membrane protein (DUF2178)
PF09952	AbiEi_2	Transcriptional regulator, AbiEi antitoxin, Type IV TA system
PF09957	VapB_antitoxin	Bacterial antitoxin of type II TA system, VapB
PF09983	DUF2220	Uncharacterized protein conserved in bacteria C-term(DUF2220)
PF10040	CRISPR_Cas6	CRISPR-associated endoribonuclease Cas6
PF10047	DUF2281	Protein of unknown function (DUF2281)
PF10088	DUF2326	Uncharacterised protein conserved in bacteria (DUF2326)
PF10117	McrBC	McrBC 5-methylcytosine restriction system component
PF10137	TIR-like	Predicted nucleotide-binding protein containing TIR-like domain
PF10387	DUF2442	Protein of unknown function (DUF2442)
PF10543	ORF6N	ORF6N domain
PF10544	T5orf172	T5orf172 domain
PF10592	AIPR	AIPR protein
PF10593	Z1	Z1 domain
PF10784	Plasmid_stab_B	Plasmid stability protein
PF10832	DUF2559	Protein of unknown function (DUF2559)
PF10884	DUF2683	Protein of unknown function (DUF2683)
PF10899	AbiGi	Putative abortive phage resistance protein AbiGi, antitoxin
PF10923	DUF2791	P-loop Domain of unknown function (DUF2791)
PF10959	DUF2761	Protein of unknown function (DUF2761)
PF11171	DUF2958	Protein of unknown function (DUF2958)
PF11198	DUF2857	Protein of unknown function (DUF2857)
PF11407	RestrictionMunI	Type II restriction enzyme MunI
PF11455	DUF3018	Protein of unknown function (DUF3018)
PF11459	AbiEi_3	Transcriptional regulator, AbiEi antitoxin, Type IV TA system
PF11463	R-HINP1I	R.HinP1I restriction endonuclease
PF11487	RestrictionSfiI	Type II restriction enzyme SfiI
PF11564	BpuJI_N	Restriction endonuclease BpuJI - N terminal
PF11663	Toxin_YhaV	Toxin with endonuclease activity, of toxin-antitoxin system
PF11795	DUF3322	Uncharacterized protein conserved in bacteria N-term (DUF3322)
PF11796	DUF3323	Protein of unknown function N-terminus (DUF3323)
PF11848	DUF3368	Domain of unknown function (DUF3368)
PF11855	DUF3375	Protein of unknown function (DUF3375)
PF11867	DUF3387	Domain of unknown function (DUF3387)
PF12008	EcoR124_C	Type I restriction and modification enzyme - subunit R C terminal
PF12102	DUF3578	Domain of unknown function (DUF3578)
PF12161	HsdM_N	HsdM N-terminal domain
PF12183	NotI	Restriction endonuclease NotI
PF12441	CopG_antitoxin	CopG antitoxin of type II toxin-antitoxin system
PF12469	DUF3692	CRISPR-associated protein
PF12476	DUF3696	Protein of unknown function (DUF3696)
PF12564	TypeIII_RM_meth	Type III restriction/modification enzyme methylation subunit
PF12635	DUF3780	Protein of unknown function (DUF3780)
PF12676	DUF3796	Protein of unknown function (DUF3796)
PF13020	DUF3883	Domain of unknown function (DUF3883)
PF13032	RNaseH_pPIWI_RE	RNaseH domain of pPIWI_RE
PF13091	PLDc_2	PLD-like domain
PF13111	pPIWI_RE_X	pPIWI_RE module N-terminal domain
PF13156	Mrr_cat_2	Restriction endonuclease
PF13175	AAA_15	AAA ATPase domain
PF13182	DUF4007	Protein of unknown function (DUF4007)
PF13208	TerB_N	TerB N-terminal domain
PF13245	AAA_19	AAA domain
PF13280	WYL	WYL domain
PF13289	SIR2_2	SIR2-like domain
PF13304	AAA_21	AAA domain, putative AbiEii toxin, Type IV TA system
PF13337	Lon_2	Putative ATP-dependent Lon protease
PF13338	AbiEi_4	Transcriptional regulator, AbiEi antitoxin
PF13361	UvrD_C	UvrD-like helicase C-terminal domain
PF13391	HNH_2	HNH endonuclease
PF13395	HNH_4	HNH endonuclease
PF13476	AAA_23	AAA domain
PF13555	AAA_29	P-loop containing region of AAA domain
PF13558	SbcCD_C	Putative exonuclease SbcCD, C subunit
PF13588	HSDR_N_2	Type I restriction enzyme R protein N terminus (HSDR_N)
PF13589	HATPase_c_3	Histidine kinase-, DNA gyrase B-, and HSP90-like ATPase
PF13643	DUF4145	Domain of unknown function (DUF4145)
PF13651	EcoRI_methylase	Adenine-specific methyltransferase EcoRI
PF13676	TIR_2	TIR domain
PF13677	MotB_plug	Membrane MotB of proton-channel complex MotA/MotB
PF13835	DUF4194	Domain of unknown function (DUF4194)
PF13910	DUF4209	Domain of unknown function (DUF4209)
PF13957	YafO_toxin	Toxin YafO, type II toxin-antitoxin system
PF14072	DndB	DNA-sulfur modification-associated
PF14076	DUF4258	Domain of unknown function (DUF4258)
PF14082	DUF4263	Domain of unknown function (DUF4263)
PF14130	DUF4297	Domain of unknown function (DUF4297)
PF14236	DUF4338	Domain of unknown function (DUF4338)
PF14253	AbiH	Bacteriophage abortive infection AbiH
PF14267	DUF4357	Domain of unknown function (DUF4357)
PF14335	DUF4391	Domain of unknown function (DUF4391)
PF14338	Mrr_N	Mrr N-terminal domain
PF14350	Beta_protein	Beta protein
PF14355	Abi_C	Abortive infection C-terminus
PF14367	DUF4411	Domain of unknown function (DUF4411)
PF14384	BrnA_antitoxin	BrnA antitoxin of type II toxin-antitoxin system
PF14390	DUF4420	Putative PD-(D/E)XK family member, (DUF4420)
PF14457	Prok-E2_A	Prokaryotic E2 family A
PF14464	Prok-JAB	Prokaryotic homologs of the JAB domain
PF14487	DarT	ssDNA thymidine ADP-ribosyltransferase, DarT
PF14491	DUF4435	Protein of unknown function (DUF4435)
PF14511	RE_EcoO109I	Type II restriction endonuclease EcoO109I
PF14519	Macro_2	Macro-like domain
PF14562	Endonuc_BglI	Restriction endonuclease BglI
PF14809	TGT_C1	C1 domain of tRNA-guanine transglycosylase dimerisation
PF15009	TMEM173	Transmembrane protein 173
PF15514	ThaI	Restriction endonuclease ThaI
PF15515	MvaI_BcnI	MvaI/BcnI restriction endonuclease family
PF15516	BpuSI_N	BpuSI N-terminal domain
PF15611	EH_Signature	EH_Signature domain
PF15615	TerB_C	TerB-C domain
PF15723	MqsR_toxin	Motility quorum-sensing regulator, toxin of MqsA
PF15738	YafQ_toxin	Bacterial toxin of type II toxin-antitoxin system, YafQ
PF16162	DUF4868	Domain of unknown function (DUF4868)
PF16277	DUF4926	Domain of unknown function (DUF4926)
PF16565	MIT_C	Phospholipase D-like domain at C-terminus of MIT
PF16592	Cas9_REC	REC lobe of CRISPR-associated endonuclease Cas9
PF16593	Cas9-BH	Bridge helix of CRISPR-associated endonuclease Cas9
PF16595	Cas9_PI	PAM-interacting domain of CRISPR-associated endonuclease Cas9
PF16762	RHH_6	Ribbon-helix-helix domain
PF16813	Cas_St_Csn2	CRISPR-associated protein Csn2 subfamily St
PF16873	AbiGii_2	Putative abortive phage resistance protein AbiGii toxin
PF16902	Type2_restr_D3	Type-2 restriction enzyme D3 domain
PF17194	AbiEi_3_N	Transcriptional regulator, AbiEi antitoxin N-terminal domain
PF18134	AGS_C	Adenylyl/Guanylyl and SMODS C-terminal sensor domain
PF18144	SMODS	Second Messenger Oligonucleotide or Dinucleotide Synthetase domain
PF18145	SAVED	SMODS-associated and fused to various effectors sensor domain
PF18153	S_2TMBeta	SMODS-associating 2TM, beta-strand rich effector domain
PF18728	HEPN_AbiV	AbiV
PF18734	HEPN_AbiU2	AbiU2
PF18860	AbiJ_NTD3	AbiJ N-terminal domain 3
PF18863	AbiJ_NTD4	AbiJ N-terminal domain 4
PF18864	AbiTii	AbiTii
PF18865	AbiJ_NTD5	AbiJ N-terminal domain 5
PF01582	TIR	Toll-Interleukin receptor
PF01751	TOPRIM	TOPRIM domain
PF02146	SIR2 family	Sirtuin
PF13195	DUF4011	Domain of unknown function (DUF4011)
PF13941	MutL	MutL protein
