## Supplementary material for "A unique mode of nucleic acid immunity performed by a single multifunctional enzyme": Table S3

### Sheet: Table S5
Table S3. Accompanies figure 2. Defense-related Pfam neighbors within 20 genes of SERP2475 homologs
Genome Accession	Definition	Location	Homolog Locus tag and pfam(s)	Defense-associated pfams within 20 neighboring genes	Total
NZ_LR735432.1	Staphylococcus epidermidis strain none isolate Se_RP62a-WT chromosome 1	chromosome	GOZ24_RS00370: [PF09848, PF13604, PF13173, PF01443, PF00004]	PF00270:1, PF01420:3, PF01541:1, PF01867:1, PF02384:1, PF03750:1, PF03787:3, PF04313:1, PF04851:1, PF09659:1, PF09827:1, PF10040:1, PF12008:1, PF12161:2, PF13676:1,	20	Zeros	85
NC_002976.3	Staphylococcus epidermidis RP62A, complete sequence	chromosome	SERP_RS12125: [PF09848, PF13604, PF13173, PF01443, PF00004]	PF00270:1, PF01420:3, PF01541:1, PF01867:1, PF02384:1, PF03750:1, PF03787:3, PF04313:1, PF04851:1, PF09659:1, PF09827:1, PF10040:1, PF12008:1, PF12161:2, PF13676:1,	20	Nonzeros	218
NZ_CP034115.1	Staphylococcus epidermidis strain CDC121 chromosome, complete genome	chromosome	EH163_RS03815: [PF13604, PF01443, PF09848]	PF00580:1, PF01541:1, PF02384:1, PF02463:1, PF04313:1, PF04851:1, PF11867:1, PF12161:1, PF13175:1, PF13245:1, PF13304:1, PF13361:1, PF13391:1, PF13476:1,	14
NZ_CP006803.1	Lactobacillus gasseri DSM 14869 chromosome, complete genome	chromosome	N506_RS02030: [PF09848]	PF00270:1, PF00271:1, PF01867:2, PF04851:1, PF08798:1, PF09344:1, PF09481:1, PF09485:1, PF09704:1, PF09707:1, PF09827:1, PF13304:1,	13	Total	303
NZ_LN907858.1	Helicobacter typhlonius strain MIT 97-6810 isolate 1 chromosome I, complete sequence	chromosome	BN2458_RS04120: [PF09848, PF13604, PF01443]	PF00270:1, PF00271:1, PF01420:1, PF01555:2, PF02384:1, PF04313:1, PF04556:1, PF04851:1, PF08463:1, PF12161:1, PF13175:1, PF13304:1,	13
NZ_CP066166.1	Sphingobacterium sp. UDSM-2020 chromosome	chromosome	JAZ75_RS17280: [PF09848, PF02562, PF13604, PF04851]	PF00004:1, PF00580:2, PF04471:1, PF07927:1, PF13175:2, PF13245:1, PF13304:2, PF13361:1, PF13476:1,	12	Percent	0.719472
NZ_CP024590.1	Enterococcus avium strain FDAARGOS_184 chromosome, complete genome	chromosome	AUF16_RS06325: [PF09848, PF13604, PF01443]	PF01507:1, PF01555:1, PF02980:1, PF02981:1, PF05016:1, PF09254:1, PF13391:1, PF13676:1, PF15738:1, PF16902:1, PF01582:1,	11
NZ_LR134267.1	Staphylococcus pseudintermedius strain NCTC5661 chromosome 1	chromosome	EL085_RS00145: [PF13604, PF09848, PF13173, PF01443, PF00004]	PF00145:1, PF00270:1, PF01420:3, PF02384:1, PF04313:1, PF04851:1, PF12008:1, PF12161:1,	10
NZ_CP023654.1	Pediococcus acidilactici strain JQII-5 chromosome, complete genome	chromosome	CPU05_RS05125: [PF09848, PF13604, PF01443, PF13173]	PF00004:2, PF00580:2, PF13175:1, PF13245:1, PF13304:2, PF13361:1,	9
NZ_LT906462.1	Mammaliicoccus stepanovicii strain NCTC13839 chromosome 1, complete sequence	chromosome	CKV64_RS00265: [PF09848, PF01443, PF13604]	PF01420:1, PF01909:1, PF02384:1, PF04313:1, PF04851:1, PF11867:1, PF12161:1, PF13676:1, PF18153:1,	9
NZ_CP042379.1	Weissella soli strain CBA3633 plasmid unnamed2	plasmid	FGL88_RS08370: [PF09848, PF13604, PF01443, PF00004]	PF00580:2, PF09491:2, PF13175:2, PF13245:1, PF13304:1, PF13361:1,	9
NZ_CP022022.1	Capnocytophaga endodontalis strain ChDC OS43 chromosome, complete genome	chromosome	CBG49_RS01135: [PF09848]	PF00271:1, PF01555:3, PF02463:1, PF04851:1, PF05016:1, PF13175:1, PF13304:1,	9
JN172911.1	Lactococcus lactis subsp. lactis bv. diacetylactis plasmid pVF21, complete sequence	plasmid	PVF_pVF21p01: [PF09848]	PF00270:1, PF01420:2, PF02384:1, PF04313:1, PF04851:1, PF12161:1, PF14072:1,	8
NZ_CP032626.1	Apilactobacillus bombintestini strain BHWM-4 chromosome, complete genome	chromosome	D7I45_RS00460: []	PF00004:1, PF02463:2, PF13091:2, PF13175:1, PF13476:1, PF01751:1,	8
NZ_CP068063.1	Staphylococcus equorum strain FDAARGOS_1150 chromosome, complete genome	chromosome	I6J07_RS11600: [PF09848, PF13604, PF01443]	PF00145:1, PF00176:1, PF00271:1, PF01541:1, PF04851:1, PF10117:1, PF02146:1,	7
NZ_CP035154.1	Pediococcus acidilactici strain SRCM103387 chromosome, complete genome	chromosome	EQJ95_RS05430: [PF09848, PF13604, PF01443, PF13173]	PF00004:4, PF13304:2, PF01751:1,	7
NZ_CP049860.1	Erysipelothrix sp. HDW6B chromosome, complete genome	chromosome	G7061_RS08370: [PF00004, PF01443]	PF01555:1, PF01844:1, PF04556:1, PF10592:1, PF13175:1, PF13289:1, PF13304:1,	7
NC_010471.1	Leuconostoc citreum KM20, complete sequence	chromosome	LCK_RS04660: [PF09848, PF13604, PF01443, PF00004]	PF00270:1, PF01420:2, PF02384:1, PF04313:1, PF04851:1, PF12161:1,	7
NZ_CP032680.1	Lactobacillus johnsonii strain ZLJ010 chromosome, complete genome	chromosome	D7321_RS06345: [PF09848]	PF01867:1, PF07751:1, PF09827:1, PF13395:1, PF16592:1, PF16593:1, PF16595:1,	7
NZ_CP059973.1	Bacteroides sp. HF-5141 chromosome, complete genome	chromosome	GD631_RS01820: [PF09848, PF01443]	PF00004:1, PF00270:1, PF00271:1, PF00580:1, PF04851:1, PF13245:1, PF13361:1,	7
NZ_CP019121.1	Vibrio vulnificus strain FORC_054 chromosome 1, complete sequence	chromosome	FORC54_RS10010: [PF09848, PF13604, PF01443]	PF02604:1, PF05016:1, PF10899:1, PF13175:1, PF13304:2, PF13476:1,	7
NZ_AP017312.1	Aneurinibacillus soli strain CB4 chromosome, complete genome	chromosome	CB4_RS11325: [PF09848]	PF00145:2, PF00176:1, PF00271:1, PF01507:1, PF04851:1, PF01751:1,	7
NZ_CP015442.1	Leuconostoc mesenteroides subsp. mesenteroides strain BD1710 chromosome, complete genome	chromosome	A0F18_RS06010: []	PF00270:1, PF01420:2, PF02384:1, PF04313:1, PF04851:1, PF12161:1,	7
NZ_CP015206.1	Pediococcus acidilactici strain ZPA017 chromosome, complete genome	chromosome	A4V11_RS01945: [PF13604, PF13173, PF09848, PF01443]	PF00004:4, PF13304:2, PF01751:1,	7
NZ_CP029639.1	Paenibacillus sp. DCT19 isolate rhisosphere chromosome, complete genome	chromosome	DMB88_RS04095: [PF09848]	PF00004:1, PF00580:1, PF13245:2, PF13280:1, PF13361:1,	6
NZ_CP029080.1	Staphylococcus aureus strain AR466 chromosome, complete genome	chromosome	CSC51_RS02745: [PF09848]	PF00270:1, PF01420:1, PF02384:1, PF11867:1, PF13280:1, PF13588:1,	6
NZ_CP032456.1	Pseudomonas savastanoi strain CAS03 chromosome, complete genome	chromosome	D5S10_RS00465: []	PF00580:1, PF06114:1, PF13245:1, PF13361:1, PF14367:1,	5
NZ_AP018544.1	Enterococcus faecalis strain KUB3007 plasmid pKUB3007-1, complete sequence	plasmid	EL279_RS15050: [PF09848, PF13604, PF01443, PF07728]	PF01909:2, PF06414:1, PF08998:1, PF01751:1,	5
NZ_AP018539.1	Enterococcus faecalis strain KUB3006 plasmid pKUB3006-1, complete sequence	plasmid	EL240_RS15055: [PF09848, PF13604, PF01443, PF07728]	PF01909:2, PF06414:1, PF08998:1, PF01751:1,	5
NZ_CP050534.1	Lactococcus raffinolactis strain Lr_19_4S chromosome	chromosome	GU335_RS00605: [PF09848]	PF00176:1, PF00271:1, PF02463:1, PF04851:1, PF13304:1,	5
NZ_CP031027.1	Enterococcus faecalis strain TY1 isolate flatfish chromosome, complete genome	chromosome	DTO64_RS02355: [PF09848, PF01443, PF13604]	PF00176:1, PF00271:1, PF02384:1, PF13304:1, PF13476:1,	5
NZ_CP042292.1	Enterococcus hirae strain HDC14-2 plasmid pHDC14-2.69K, complete sequence	plasmid	FQ488_RS14990: [PF09848, PF13604, PF01443]	PF00270:1, PF04851:1, PF13676:1, PF14253:1, PF01582:1,	5
CP033163.1	Streptococcus dysgalactiae subsp. dysgalactiae strain DB49998-05 chromosome	chromosome	EA459_08735: [PF09848, PF13604, PF00004]	PF00270:1, PF00271:1, PF01541:1, PF04851:1, PF07510:1,	5
CP072355.1	Prevotella melaninogenica strain F0299 chromosome 2, complete sequence	chromosome	J5A68_09785: [PF09848, PF01443, PF13604, PF00004]	PF00580:1, PF13245:1, PF13361:1, PF14355:1, PF18860:1,	5
NZ_LR962671.1	Enterococcus faecalis isolate 26975_1#150 chromosome 1	chromosome	JN967_RS02175: [PF09848, PF01443, PF13604]	PF00176:1, PF00271:1, PF02384:1, PF05016:1,	4
NZ_CP049075.1	Candidatus Campylobacter infans strain 19S00001 chromosome, complete genome	chromosome	CINF_RS08470: [PF09848, PF01443]	PF01541:1, PF01555:1, PF13280:1, PF15738:1,	4
NZ_LR961981.1	Enterococcus faecalis isolate 26975_1#105 chromosome 1	chromosome	JN511_RS02270: [PF09848, PF01443, PF13604]	PF00176:1, PF00271:1, PF02384:1, PF05016:1,	4
NZ_CP012294.1	Pediococcus damnosus strain TMW 2.1536 chromosome, complete genome	chromosome	ADU73_RS01055: [PF13604, PF09848, PF01443]	PF00270:1, PF00271:1, PF04851:1, PF15723:1,	4
NZ_CP013862.1	Lentibacillus amyloliquefaciens strain LAM0015 chromosome, complete genome	chromosome	AOX59_RS15285: [PF09848, PF13604]	PF00270:1, PF00271:1, PF13304:2,	4
NZ_LR962030.1	Enterococcus faecalis isolate 26975_2#195 chromosome 1	chromosome	JN796_RS02175: [PF09848, PF01443, PF13604]	PF00176:1, PF00271:1, PF02384:1, PF05016:1,	4
NZ_LN554847.1	Aliivibrio wodanis genome assembly AWOD1, chromosome : 2	chromosome	AWOD_RS16950: [PF09848]	PF02604:2, PF05016:1, PF10137:1,	4
NZ_LR962788.1	Enterococcus faecalis isolate 27688_1#210 chromosome 1	chromosome	JOA05_RS02180: [PF09848, PF01443, PF13604]	PF00176:1, PF00271:1, PF02384:1, PF05016:1,	4
NZ_LR962056.1	Enterococcus faecalis isolate 26975_2#200 chromosome 1	chromosome	JN813_RS02205: [PF09848, PF01443, PF13604]	PF00176:1, PF00271:1, PF02384:1, PF05016:1,	4
NZ_CP019512.1	Enterococcus faecalis strain CLB21560 chromosome, complete genome	chromosome	BZG32_RS02350: [PF09848, PF01443, PF13604]	PF00176:1, PF00271:1, PF02384:1, PF05016:1,	4
FP929043.1	Eubacterium rectale M104/1 draft genome	chromosome	ERE_10140: [PF09848]	PF01850:1, PF02604:1, PF10387:1, PF13304:1,	4
NZ_CP047086.1	Bacillus paranthracis strain BC307 plasmid pCE1, complete sequence	plasmid	GQZ26_RS27850: [PF09848, PF13604, PF01443]	PF13175:1, PF13304:1, PF13476:1, PF01751:1,	4
MK448846.1	Streptococcus phage Javan122, complete genome	genome	Javan122_0001: [PF09848, PF00004]	PF00145:1, PF00176:1, PF00270:1, PF01555:1,	4
NZ_LR962418.1	Enterococcus faecalis isolate 28157_4#218 chromosome 1	chromosome	JN861_RS02210: [PF09848, PF01443, PF13604]	PF00176:1, PF00271:1, PF02384:1, PF05016:1,	4
NZ_CP031964.1	Flavobacteriaceae bacterium strain AU392 chromosome, complete genome	chromosome	D1817_RS14320: [PF09848, PF13604]	PF01420:1, PF02384:2, PF14267:1,	4
CP065545.1	Lysinibacillus sp. JNUCC-51 chromosome, complete genome	chromosome	JNUCC51_15955: [PF09848]	PF00145:1, PF01555:1, PF12183:1, PF13391:1,	4
MK448847.1	Streptococcus phage Javan124, complete genome	genome	Javan124_0041: [PF09848, PF00004]	PF00145:1, PF00176:1, PF00270:1, PF01555:1,	4
NZ_AP022290.1	Aeromonas veronii strain WP9-W18-ESBL-04 chromosome, complete genome	chromosome	H7R81_RS18575: [PF09848]	PF00270:1, PF00271:1, PF01507:1, PF13304:1,	4
NZ_CP020731.1	Leuconostoc mesenteroides subsp. mesenteroides strain FM06 chromosome, complete genome	chromosome	BSR26_RS09175: [PF09848, PF01443]	PF12102:1, PF13020:1, PF14253:2,	4
NZ_CP013705.1	Clostridium botulinum strain F160 chromosome, complete genome	chromosome	RSJ3_RS10310: [PF09848, PF13604, PF01443]	PF00145:1, PF13289:1, PF13476:1,	3
NZ_AP019309.1	Intestinibaculum porci strain SG0102 chromosome, complete genome	chromosome	SG0102_RS05525: [PF13604]	PF00270:1, PF00271:1, PF04851:1,	3
NZ_CP017197.1	Leuconostoc gelidum subsp. gasicomitatum strain TMW 2.1619 chromosome, complete genome	chromosome	BHS03_RS08665: [PF09848, PF13604, PF04851, PF00004]	PF13304:2, PF13676:1,	3
NZ_CP047798.1	Staphylococcus aureus strain UP_378 chromosome, complete genome	chromosome	E3S75_RS09745: [PF09848]	PF01420:1, PF02384:1, PF13588:1,	3
NZ_CP018776.1	Staphylococcus condimenti strain StO 2014-01 chromosome, complete genome	chromosome	BTZ13_RS00230: [PF01443, PF13604, PF07728]	PF01420:2, PF02146:1,	3
NZ_CP029084.1	Staphylococcus aureus strain AR464 chromosome, complete genome	chromosome	CSC49_RS03975: [PF09848]	PF01420:1, PF01844:1, PF11867:1,	3
NZ_CP033787.1	Enterococcus faecalis strain FDAARGOS_528 chromosome, complete genome	chromosome	EGX75_RS02715: [PF09848, PF01443, PF13604]	PF00176:1, PF00271:1, PF02384:1,	3
NZ_CP068143.1	Staphylococcus aureus strain FDAARGOS_1086 chromosome, complete genome	chromosome	I6I43_RS13370: [PF09848, PF13604, PF01443]	PF00004:1, PF10117:1, PF01751:1,	3
NZ_CP014791.1	Staphylococcus aureus strain MCRF184 chromosome, complete genome	chromosome	CKU_RS00150: [PF09848]	PF01420:1, PF02384:1, PF13588:1,	3
NZ_CP047845.1	Staphylococcus aureus strain UP_591 chromosome, complete genome	chromosome	E3S82_RS09580: [PF09848]	PF01420:1, PF02384:1, PF13588:1,	3
FP929042.1	Eubacterium rectale DSM 17629 draft genome	chromosome	EUR_24090: [PF09848]	PF01850:1, PF10387:1, PF13304:1,	3
NZ_LR962118.1	Enterococcus faecalis isolate 26975_1#253 plasmid 2	plasmid	JN831_RS14125: [PF09848, PF13604, PF01443]	PF00176:1, PF00271:1, PF05016:1,	3
NZ_CP017635.1	Vibrio vulnificus Env1 chromosome I, complete sequence	chromosome	BJD94_RS04195: [PF09848, PF13604, PF01443]	PF02604:1, PF05016:1, PF10387:1,	3
NZ_CP024414.1	Lactiplantibacillus plantarum strain ATCC 8014 plasmid pLP49, complete sequence	plasmid	CS400_RS15565: [PF09848, PF01443]	PF13175:1, PF13304:1, PF01751:1,	3
NZ_CP047837.1	Staphylococcus aureus strain UP_719 chromosome, complete genome	chromosome	E3S86_RS09825: [PF09848]	PF01420:1, PF02384:1, PF13588:1,	3
NZ_CP031055.1	Vibrio splendidus strain Vibrio sp chromosome 1, complete sequence	chromosome	DUN60_RS04870: [PF09848]	PF00270:1, PF00271:1, PF01734:1,	3
NZ_CP030944.1	Arcobacter aquimarinus strain W63 chromosome, complete genome	chromosome	AAQM_RS06845: [PF09848, PF01443, PF13173]	PF01618:1, PF01909:1, PF02463:1,	3
NZ_CP060613.1	Staphylococcus aureus strain S5 chromosome	chromosome	H9R38_RS11515: [PF09848]	PF01420:1, PF02384:1, PF13588:1,	3
NZ_CP019448.1	Simonsiella muelleri ATCC 29453 chromosome, complete genome	chromosome	BWP33_RS11010: [PF09848, PF13604, PF01443, PF00004]	PF00145:1, PF01541:1, PF01751:1,	3
NZ_LR962039.1	Enterococcus faecalis isolate 26975_1#366 chromosome 1	chromosome	JN821_RS02190: [PF09848, PF01443, PF13604]	PF00176:1, PF00271:1, PF02384:1,	3
NZ_CP047828.1	Staphylococcus aureus strain UP_1073 chromosome, complete genome	chromosome	E3S96_RS09710: [PF09848]	PF01420:1, PF02384:1, PF13588:1,	3
NZ_CP038438.1	Pseudomonas fluorescens strain LBUM677 chromosome, complete genome	chromosome	E4T63_RS15785: [PF09848, PF13604, PF01443]	PF04313:1, PF05016:1, PF13588:1,	3
NZ_CP029652.1	Staphylococcus aureus strain AR_0471 chromosome, complete genome	chromosome	CSC56_RS08510: [PF09848]	PF01420:1, PF02384:1, PF13588:1,	3
NZ_LR962098.1	Enterococcus faecalis isolate 26975_1#276 chromosome 1	chromosome	JN792_RS13135: [PF09848, PF01443]	PF00270:1, PF04851:1, PF05016:1,	3
NZ_LR962225.1	Enterococcus faecalis isolate 27688_1#80 chromosome 1	chromosome	JN432_RS02540: [PF13604]	PF00271:1, PF04851:1, PF13304:1,	3
NZ_CP030041.1	Echinicola strongylocentroti strain MEBiC08714 chromosome, complete genome	chromosome	DN752_RS20990: [PF09848]	PF01555:1, PF07927:2,	3
NZ_LR962103.1	Enterococcus faecalis isolate 26975_1#246 chromosome 1	chromosome	JN849_RS12200: [PF09848, PF01443, PF13604]	PF00176:1, PF00271:1, PF02384:1,	3
NC_021554.1	Staphylococcus aureus CA-347, complete sequence	chromosome	CA347_RS00405: [PF09848]	PF01420:1, PF02384:1, PF13588:1,	3
NZ_LR962167.1	Enterococcus faecalis isolate 26975_2#74 plasmid 3	plasmid	JN828_RS14810: [PF09848, PF13604, PF01443]	PF00176:1, PF00271:1, PF05016:1,	3
NZ_CP038229.1	Staphylococcus aureus strain MJ163 chromosome, complete genome	chromosome	E4J95_RS00135: [PF09848, PF13604, PF01443]	PF00004:1, PF10117:1, PF01751:1,	3
NZ_CP047096.1	Bacillus marisflavi strain 151-25 plasmid p25, complete sequence	plasmid	D5E69_RS23325: [PF01443, PF09848, PF13173]	PF01507:1, PF01541:2,	3
NZ_CP017685.1	Staphylococcus aureus strain CFSAN007835 chromosome, complete genome	chromosome	AB525_RS00165: [PF09848]	PF01420:1, PF02384:1, PF13588:1,	3
NZ_CP042383.1	Leuconostoc pseudomesenteroides strain CBA3630 chromosome, complete genome	chromosome	FGL85_RS09250: [PF09848, PF01443]	PF13304:1, PF01751:1,	2
NZ_LR962566.1	Enterococcus faecalis isolate 27688_1#240 plasmid 2	plasmid	JN891_RS13820: [PF09848, PF13604, PF01443]	PF05016:1, PF15738:1,	2
NZ_CP068073.1	Staphylococcus condimenti strain FDAARGOS_1148 chromosome, complete genome	chromosome	I6J05_RS10575: [PF01443, PF13604, PF07728]	PF01751:1, PF02146:1,	2
NZ_CP015114.1	Staphylococcus condimenti strain DSM 11674 chromosome, complete genome	chromosome	A4G25_RS07950: [PF01443, PF13604, PF07728]	PF01751:1, PF02146:1,	2
NZ_CP020880.1	Bacillus horikoshii strain 20a chromosome, complete genome	chromosome	B4U37_RS01935: [PF09848, PF00004]	PF01863:1, PF08937:1,	2
NZ_CP022286.1	Halomonas sp. N3-2A chromosome	chromosome	CEK60_RS08595: [PF09848, PF01443]	PF13175:1, PF13245:1,	2
NZ_CP046789.1	Vibrio fluvialis strain 2013V-1145 chromosome 1, complete sequence	chromosome	GPY22_RS11245: [PF09848, PF01443]	PF00004:1, PF00691:1,	2
NZ_AP018439.1	Undibacterium sp. KW1 chromosome, complete genome	chromosome	UNDKW_RS09905: [PF13604, PF09848, PF01443]	PF01555:1, PF04851:1,	2
NZ_LR962183.1	Enterococcus faecalis isolate 27725_1#182 plasmid 2	plasmid	JN481_RS14465: [PF09848, PF01443]	PF00899:1, PF14464:1,	2
NZ_CP014160.1	Aerococcus sanguinicola strain CCUG43001 chromosome, complete genome	chromosome	AWM72_RS07075: [PF09848, PF00004, PF01443]	PF06114:1, PF16162:1,	2
NZ_CP040676.1	Exiguobacterium mexicanum strain A-EM chromosome, complete genome	chromosome	FED52_RS01855: [PF09848, PF01443, PF13604]	PF13091:2,	2
CP013020.1	Bacteroides vulgatus strain mpk genome	chromosome	BvMPK_1446: [PF09848, PF01443]	PF00004:1, PF13304:1,	2
NZ_CP023392.1	Lactococcus raffinolactis strain WiKim0068 chromosome, complete genome	chromosome	CMV25_RS03385: [PF09848]	PF02463:1, PF13304:1,	2
NZ_LR961990.1	Enterococcus faecalis isolate 26975_1#111 plasmid 2	plasmid	JN448_RS13500: [PF09848, PF01443]	PF00899:1, PF14464:1,	2
NZ_CP013655.1	Enterococcus rotai strain LMG 26678 chromosome	chromosome	ATZ35_RS15540: [PF09848]	PF01555:1, PF13643:1,	2
NZ_CP065993.1	Leuconostoc pseudomesenteroides strain FDAARGOS_1003 chromosome, complete genome	chromosome	I6H60_RS06895: [PF09848, PF01443]	PF13304:1, PF01751:1,	2
NZ_CP045814.1	Bacillus licheniformis strain P8_B2 chromosome, complete genome	chromosome	GII88_RS01135: [PF09848, PF01443]	PF06114:1, PF13676:1,	2
AP024464.1	Pseudomonas amygdali pv. tabaci 6605 DNA, complete genome	chromosome	Pta6605_00920: []	PF06114:1, PF14367:1,	2
NZ_LR962575.1	Enterococcus faecalis isolate 27688_1#329 plasmid 2	plasmid	JN900_RS13825: [PF09848, PF13604, PF01443]	PF05016:1, PF15738:1,	2
NZ_CP045993.1	Bacillus velezensis strain LABIM22 chromosome, complete genome	chromosome	GJS30_RS03730: [PF09848]	PF01734:1, PF06114:1,	2
NZ_LR962259.1	Enterococcus faecalis isolate 27688_1#194 plasmid 2	plasmid	JN519_RS14250: [PF09848, PF01443, PF13604]	PF05016:1, PF15738:1,	2
NZ_CP034472.1	Pantoea agglomerans strain CFSAN047153 plasmid pCFSAN047153_3, complete sequence	plasmid	D1628_RS22995: [PF09848, PF13604, PF01443]	PF10544:1, PF13476:1,	2
NZ_CP028358.1	Stenotrophomonas maltophilia strain W18 chromosome, complete genome	chromosome	C9J74_RS09430: [PF00004]	PF00899:1, PF06414:1,	2
NZ_LR134360.1	Staphylococcus condimenti strain NCTC13827 chromosome 1, complete sequence	chromosome	EL167_RS00135: [PF01443, PF13604, PF07728]	PF01751:1, PF02146:1,	2
NC_018501.1	Bacillus thuringiensis HD-771 plasmid p02, complete sequence	plasmid	BTG_RS31245: [PF13604, PF09848, PF01443, PF00004]	PF00004:1, PF01751:1,	2
NZ_LR962040.1	Enterococcus faecalis isolate 26975_1#366 plasmid 2	plasmid	JN821_RS15455: [PF09848, PF01443]	PF05016:1, PF15738:1,	2
NZ_CP015172.1	Cellulophaga lytica strain DAU203 chromosome, complete genome	chromosome	A5M85_RS05945: [PF09848]	PF01541:1, PF01734:1,	2
NZ_CP009941.1	Bacillus cereus strain 03BB87 chromosome, complete genome	chromosome	NT98_RS08240: [PF09848, PF13604, PF01443]	PF01844:1, PF01751:1,	2
NZ_CP034477.1	Pantoea agglomerans strain CFSAN047154 plasmid pCFSAN047154_3, complete sequence	plasmid	D1629_RS23805: [PF09848, PF13604, PF01443]	PF10544:1, PF13476:1,	2
NZ_CP017961.1	Pasteurella multocida strain Razi_Pm0001 chromosome, complete genome	chromosome	BMF22_RS00750: [PF09848, PF00004]	PF13304:1,	1
NZ_CP029324.1	Bacillus anthracis strain 17OD930 plasmid pXO1, complete sequence	plasmid	DIR45_RS27900: [PF09848, PF13604, PF01443]	PF01751:1,	1
NZ_CP052764.1	Pasteurella multocida strain Ban-PM4 chromosome	chromosome	HJ472_RS00820: [PF09848, PF00004]	PF13304:1,	1
NZ_CP029246.1	Enterobacter hormaechei subsp. xiangfangensis strain OSUVMCKPC4-2 chromosome, complete genome	chromosome	DF208_RS10455: [PF09848, PF01443]	PF10088:1,	1
NZ_CP012520.1	Bacillus anthracis strain Larissa plasmid pXO1, complete sequence	plasmid	AB893_RS28750: [PF09848, PF13604, PF01443]	PF01751:1,	1
NC_015638.1	Lacinutrix sp. 5H-3-7-4, complete sequence	chromosome	LACAL_RS11490: [PF09848, PF13604, PF04851]	PF04851:1,	1
NZ_CP010814.1	Bacillus anthracis strain Pollino plasmid pXO1	plasmid	TM00_RS28775: [PF09848, PF13604, PF01443]	PF01751:1,	1
NZ_LR962802.1	Enterococcus faecalis isolate 28099_2#176 chromosome 1	chromosome	JN983_RS12500: [PF13604]	PF06114:1,	1
NZ_CP007665.1	Bacillus anthracis str. Vollum plasmid unnamed_2, complete sequence	plasmid	DJ46_RS00640: [PF09848, PF13604, PF01443]	PF01751:1,	1
NZ_LR962178.1	Enterococcus faecalis isolate 27688_1#225 chromosome 1	chromosome	JN430_RS12830: [PF13604]	PF06114:1,	1
NZ_CP017702.1	Lactobacillus farciminis KCTC 3681 = DSM 20184 chromosome, complete genome	chromosome	LF20184_RS02185: [PF09848]	PF13280:1,	1
NZ_LR962021.1	Enterococcus faecalis isolate 26975_1#160 chromosome 1	chromosome	JN458_RS02630: [PF13604]	PF06114:1,	1
NC_012656.1	Bacillus anthracis str. A0248 plasmid pXO1, complete sequence	plasmid	BAA_RS29295: [PF09848, PF13604, PF01443]	PF01751:1,	1
NZ_LR962294.1	Enterococcus faecalis isolate 27688_1#170 plasmid 2	plasmid	JN800_RS14720: [PF09848, PF01443]	PF18134:1,	1
NZ_LR961999.1	Enterococcus faecalis isolate 26975_1#367 chromosome 1	chromosome	JN507_RS13945: [PF13604]	PF06114:1,	1
NZ_LT992434.1	Staphylococcus aureus isolate 1549-WT chromosome I	chromosome	DYY92_RS09270: [PF09848]	PF01420:1,	1
NZ_CP065981.1	Macrococcus caseolyticus strain FDAARGOS_1005 chromosome, complete genome	chromosome	I6H62_RS07840: [PF09848, PF13604, PF01443]	PF01751:1,	1
NZ_CP019589.1	Bacillus anthracis strain SPV842_15 plasmid pX01, complete sequence	plasmid	BZG08_RS30155: [PF09848, PF13604, PF01443]	PF01751:1,	1
NZ_CP001971.2	Bacillus anthracis str. A16 plasmid pXO1, complete sequence	plasmid	A16_RS28750: [PF09848, PF13604, PF01443]	PF01751:1,	1
NZ_CP012288.1	Pediococcus damnosus strain TMW 2.1535 chromosome, complete genome	chromosome	ADU72_RS08420: [PF13604, PF09848]	PF00004:1,	1
NZ_CP049239.1	Campylobacter concisus strain P3UCO1 chromosome, complete genome	chromosome	G5B98_RS06755: [PF09848, PF01443, PF07728]	PF01541:1,	1
NZ_CP040736.1	Companilactobacillus futsaii strain Y97 chromosome, complete genome	chromosome	FG051_RS06900: [PF09848, PF13604, PF01443]	PF01541:1,	1
NZ_CP009901.1	Bacillus anthracis strain 2002013094 plasmid pXO1, complete sequence	plasmid	BF27_RS01140: [PF09848, PF13604, PF01443]	PF01751:1,	1
NZ_CP009699.1	Bacillus anthracis strain BA1035 plasmid pXO1, complete sequence	plasmid	BF89_RS00625: [PF09848, PF13604, PF01443]	PF01751:1,	1
NZ_CP008815.1	Enterococcus faecalis ATCC 29212 plasmid 1, complete sequence	plasmid	DR75_RS00285: [PF09848, PF01443]	PF18134:1,	1
NC_014331.1	Bacillus cereus biovar anthracis str. CI plasmid pCI-XO1, complete sequence	plasmid	BACI_RS28110: [PF09848, PF13604, PF01443]	PF01751:1,	1
NZ_LR962421.1	Enterococcus faecalis isolate 28157_4#39 chromosome 1	chromosome	JN836_RS12705: [PF13604]	PF06114:1,	1
NZ_CP072970.1	Enterobacter sp. BWH 37 chromosome, complete genome	chromosome	IBG18_RS09960: [PF09848, PF01443]	PF10088:1,	1
NZ_CP004876.1	Bacillus thuringiensis serovar kurstaki str. HD-1 plasmid pBMB299, complete sequence	plasmid	BTK_RS31375: [PF09848, PF01443, PF13173, PF13604]	PF04014:1,	1
NZ_CP036528.1	Ureibacillus thermophilus strain LM102 chromosome	chromosome	DKZ56_RS11745: [PF09848, PF13604, PF01443]	PF01541:1,	1
NZ_CP023002.1	Bacillus anthracis strain 14RA5914 plasmid pX01, complete sequence	plasmid	CJF63_RS29415: [PF09848, PF13604, PF01443]	PF01751:1,	1
NZ_CP069567.1	Staphylococcus condimenti strain FDAARGOS_1205 chromosome, complete genome	chromosome	I6J35_RS11705: [PF01443, PF13604, PF07728]	PF02146:1,	1
NZ_CP009592.1	Bacillus cereus G9241 plasmid pBCX01, complete sequence	plasmid	AQ16_RS28990: [PF09848, PF13604, PF01443]	PF01751:1,	1
NZ_LR962696.1	Enterococcus faecalis isolate 26975_2#26 plasmid 2	plasmid	JN948_RS14505: [PF09848, PF01443]	PF18134:1,	1
NZ_LR962093.1	Enterococcus faecalis isolate 26975_1#268 chromosome 1	chromosome	JN809_RS12675: [PF13604]	PF06114:1,	1
NZ_CP052765.1	Pasteurella multocida strain Ban-PM7 chromosome	chromosome	HJ473_RS00825: [PF09848, PF00004]	PF13304:1,	1
NZ_CP047811.1	Staphylococcus aureus strain UP_1522 chromosome, complete genome	chromosome	E3T10_RS09825: [PF09848]	PF01420:1,	1
NZ_CP060195.1	Bacillus anthracis strain Kanchipuram plasmid pXO1, complete sequence	plasmid	H6P67_RS28170: [PF09848, PF13604, PF01443]	PF01751:1,	1
NZ_CP008847.1	Bacillus anthracis strain HYU01 plasmid pX01, complete sequence	plasmid	HYU01_RS28645: [PF09848, PF13604, PF01443]	PF01751:1,	1
NZ_CP012275.1	Pediococcus damnosus strain TMW 2.1533 chromosome, complete genome	chromosome	ADU70_RS03185: [PF13604, PF09848, PF01443]	PF00004:1,	1
NZ_CP024908.1	Enterobacter hormaechei subsp. xiangfangensis strain OSUKPC4_L chromosome, complete genome	chromosome	CUN65_RS10410: [PF09848, PF01443]	PF10088:1,	1
NZ_CP066223.1	Pasteurella multocida strain PM-1 chromosome, complete genome	chromosome	JDU55_RS00370: [PF09848, PF00004]	PF13304:1,	1
NZ_CP047965.1	Enterobacter hormaechei strain 189 chromosome, complete genome	chromosome	GUY47_RS18145: [PF01443]	PF06414:1,	1
NZ_CP029806.1	Bacillus anthracis strain London_499 plasmid pX01, complete sequence	plasmid	DNQ11_RS29950: [PF09848, PF13604, PF01443]	PF01751:1,	1
NZ_CP010853.1	Bacillus anthracis strain A1144 plasmid pXO1, complete sequence	plasmid	KD35_RS28600: [PF09848, PF13604, PF01443]	PF01751:1,	1
NZ_CP009340.1	Bacillus anthracis strain Ohio ACB plasmid 1, complete sequence	plasmid	BG02_RS00895: [PF09848, PF13604, PF01443]	PF01751:1,	1
NZ_CP013686.1	Clostridium botulinum strain F1425 chromosome, complete genome	chromosome	RSJ9_RS11820: [PF09848, PF13604, PF01443]	PF13476:1,	1
NZ_CP064761.1	Companilactobacillus futsaii strain Chongqingii CQ16Z1 chromosome, complete genome	chromosome	IT773_RS06975: [PF09848, PF13604, PF01443]	PF01541:1,	1
NZ_CP028286.1	Enterococcus faecalis strain FDAARGOS_324 plasmid unnamed1, complete sequence	plasmid	CEQ02_RS16090: [PF09848, PF01443, PF13604]	PF18728:1,	1
NZ_CP009324.1	Bacillus anthracis strain PAK-1 plasmid 1, complete sequence	plasmid	BD64_RS00150: [PF09848, PF13604, PF01443]	PF01751:1,	1
NZ_CP009330.1	Bacillus anthracis strain K3 plasmid 1, complete sequence	plasmid	BF37_RS00610: [PF09848, PF13604, PF01443]	PF01751:1,	1
NZ_CP010321.1	Bacillus anthracis strain Canadian Bison isolate A0369 plasmid 1, complete sequence	plasmid	BF24_RS00735: [PF09848, PF13604, PF01443]	PF01751:1,	1
AE011190.1	Bacillus anthracis str. A2012 plasmid pXO1, complete sequence	plasmid	BX_A0201: [PF09848, PF13604, PF01443]	PF01751:1,	1
NZ_CP022045.1	Bacillus anthracis strain FDAARGOS_341 plasmid unnamed1, complete sequence	plasmid	CEQ19_RS29640: [PF09848, PF13604, PF01443]	PF01751:1,	1
NZ_CP031886.1	Staphylococcus aureus strain CFSAN082783 chromosome, complete genome	chromosome	D1E88_RS00155: [PF09848]	PF01420:1,	1
NZ_CP032419.1	Pseudomonas sp. K2W31S-8 chromosome, complete genome	chromosome	D3880_RS17240: [PF09848, PF01443]	PF01507:1,	1
NZ_CP072655.1	Pasteurella multocida strain Tibet-Pm1 chromosome, complete genome	chromosome	J7Q85_RS03510: [PF09848, PF00004]	PF13304:1,	1
NZ_CP001975.2	Bacillus anthracis str. A16R plasmid pXO1, complete sequence	plasmid	A16R_RS29970: [PF09848, PF13604, PF01443]	PF01751:1,	1
NZ_CP006743.1	Bacillus anthracis str. SVA11 plasmid pXO1, complete sequence	plasmid	MI63_RS28615: [PF09848, PF13604, PF01443]	PF01751:1,	1
NZ_CP015777.1	Bacillus anthracis strain Tangail-1 plasmid pXO1, complete sequence	plasmid	A8C77_RS00780: [PF09848, PF13604, PF01443]	PF01751:1,	1
NZ_CP009463.1	Bacillus anthracis strain SK-102 plasmid pXO1, complete sequence	plasmid	BF31_RS00810: [PF09848, PF13604, PF01443]	PF01751:1,	1
NZ_CP065741.1	Bacillus tropicus strain FDAARGOS_897 plasmid unnamed1, complete sequence	plasmid	I6G54_RS00115: [PF09848, PF13604, PF01443]	PF01751:1,	1
NZ_LT992436.1	Staphylococcus aureus isolate 1549-REV chromosome I	chromosome	DYY98_RS09265: [PF09848]	PF01420:1,	1
NZ_CP018904.1	Bacillus anthracis strain Tyrol 4675 plasmid pXO1, complete sequence	plasmid	BVB96_RS29915: [PF09848, PF13604, PF01443]	PF01751:1,	1
NZ_CP009980.1	Bacillus anthracis strain Ames isolate BACI008 plasmid unnamed1, complete sequence	plasmid	BF25_RS01040: [PF09848, PF13604, PF01443]	PF01751:1,	1
NZ_CP064860.1	Companilactobacillus futsaii strain CQ16Z11 chromosome, complete genome	chromosome	ITJ83_RS06970: [PF09848, PF13604, PF01443]	PF01541:1,	1
NZ_CP006910.1	Streptococcus agalactiae CNCTC 10/84 chromosome, complete genome	chromosome	W903_RS09325: [PF09848, PF13604, PF01443]	PF00004:1,	1
NZ_AP014834.1	Bacillus anthracis strain Shikan-NIID plasmid pXO1	plasmid	BASH2_RS29925: [PF09848, PF13604, PF01443]	PF01751:1,	1
NZ_AP019732.1	Bacillus anthracis strain PCr plasmid PCr-pXO1	plasmid	FNQ92_RS27765: [PF09848, PF13604, PF01443]	PF01751:1,	1
NZ_CP059162.1	Pseudomonas chlororaphis subsp. aurantiaca strain YS05 chromosome, complete genome	chromosome	H0I86_RS26290: [PF09848]	PF09907:1,	1
NZ_CP009543.1	Bacillus anthracis strain BA1015 plasmid pXO1, complete sequence	plasmid	BG01_RS00840: [PF09848, PF13604, PF01443]	PF01751:1,	1
NZ_LR962778.1	Enterococcus faecalis isolate 28157_4#156 plasmid 2	plasmid	JN997_RS14795: [PF09848, PF01443, PF13604]	PF00145:1,	1
NZ_LR962423.1	Enterococcus faecalis isolate 28157_4#96 chromosome 1	chromosome	JN870_RS13000: [PF13604]	PF06114:1,	1
NZ_CP043233.1	Bacillus thuringiensis strain Bt-GS57 plasmid unnamed2, complete sequence	plasmid	FM050_RS03765: [PF13604, PF09848]	PF04014:1,	1
NZ_CP009327.1	Bacillus anthracis strain Vollum 1B plasmid 1, complete sequence	plasmid	BF39_RS00630: [PF09848, PF13604, PF01443]	PF01751:1,	1
NZ_CP009696.1	Bacillus anthracis strain RA3 plasmid pXO1, complete sequence	plasmid	BF90_RS00615: [PF09848, PF13604, PF01443]	PF01751:1,	1
NZ_CP009540.1	Bacillus anthracis str. Sterne plasmid pXO1, complete sequence	plasmid	AW20_RS00050: [PF09848, PF13604, PF01443]	PF01751:1,	1
NZ_CP049238.1	Campylobacter concisus strain P3UCB1 chromosome, complete genome	chromosome	G5B97_RS06965: [PF09848, PF01443, PF07728]	PF01541:1,	1
NZ_CP072970.1	Enterobacter sp. BWH 37 chromosome, complete genome	chromosome	IBG18_RS11105: [PF09848, PF01443]	PF10088:1,	1
NC_017726.1	Bacillus anthracis str. H9401 plasmid BAP1, complete sequence	plasmid	H9401_RS28715: [PF09848, PF13604, PF01443]	PF01751:1,	1
NZ_CP014177.1	Bacillus anthracis strain Stendal plasmid pXO1, complete sequence	plasmid	AW166_RS00780: [PF09848, PF13604, PF01443]	PF01751:1,	1
NZ_CP040852.1	Ligilactobacillus murinus strain V10 chromosome, complete genome	chromosome	FEE40_RS07365: [PF09848, PF13604]	PF00004:1,	1
NZ_AP018335.1	Ureibacillus thermosphaericus strain A1 chromosome, complete genome	chromosome	UtA1_RS12925: [PF09848, PF13604, PF01443]	PF01541:1,	1
NC_012579.1	Bacillus anthracis str. CDC 684 plasmid pX01, complete sequence	plasmid	BAMEG_RS29290: [PF09848, PF13604, PF01443]	PF01751:1,	1
NZ_CP047132.1	Bacillus anthracis str. BF1 plasmid pXO1, complete sequence	plasmid	BABF1_RS27255: [PF09848, PF13604, PF01443]	PF01751:1,	1
NZ_LT992435.1	Staphylococcus aureus isolate 1549-SCV chromosome I	chromosome	DYY96_RS09265: [PF09848]	PF01420:1,	1
NZ_CP047792.1	Staphylococcus aureus strain UP_794 chromosome, complete genome	chromosome	E3S88_RS12255: [PF13604, PF09848, PF13173, PF01443, PF00004]	PF01751:1,	1
NZ_CP009597.1	Bacillus anthracis str. V770-NP-1R plasmid pXO1, complete sequence	plasmid	AK39_RS00685: [PF09848, PF13604, PF01443]	PF01751:1,	1
NZ_LT635480.1	Ndongobacter massiliensis strain Marseille-P3170T chromosome contig00001	chromosome	BQ7385_RS07445: []	PF13245:1,	1
NZ_AP018444.1	Bacillus anthracis strain CZC5 plasmid pXO1, complete sequence	plasmid	BAZ_RS28480: [PF09848, PF13604, PF01443]	PF01751:1,	1
NZ_LR962296.1	Enterococcus faecalis isolate 27688_1#305 chromosome 1	chromosome	JN470_RS12270: [PF13604]	PF06114:1,	1
NZ_AP014866.1	Bacillus thuringiensis serovar tolworthi strain Pasteur Institute Standard strain plasmid pKK2, complete sequence	plasmid	KNN_RS32535: [PF09848, PF01443, PF13173, PF13604]	PF04014:1,	1
NZ_LR962049.1	Enterococcus faecalis isolate 26975_2#201 chromosome 1	chromosome	JN766_RS12940: [PF13604]	PF06114:1,	1
NZ_LR962833.1	Enterococcus faecalis isolate 28157_4#150 plasmid 2	plasmid	JN979_RS13835: [PF09848, PF13604]	PF01909:1,	1
CP072655.1	Pasteurella multocida strain Tibet-Pm1 chromosome, complete genome	chromosome	J7Q85_03510: [PF09848, PF00004]	PF13304:1,	1
NZ_LR962191.1	Enterococcus faecalis isolate 27688_1#241 plasmid 2	plasmid	JN513_RS14425: [PF09848, PF01443]	PF18134:1,	1
NZ_CP009316.1	Bacillus anthracis str. Turkey32 strain 35 plasmid unnamed, complete sequence	plasmid	AS53_RS28510: [PF09848, PF13604, PF01443]	PF01751:1,	1
NC_007322.2	Bacillus anthracis str. 'Ames Ancestor' plasmid pXO1, complete sequence	plasmid	GBAA_RS29240: [PF09848, PF13604, PF01443]	PF01751:1,	1
NZ_CP033953.1	Methylomonas clara strain D22 chromosome	chromosome	D4A38_RS06860: [PF09848, PF01443]	PF02604:1,	1
NZ_CP041159.1	Leisingera aquaemixtae strain R2C4 chromosome, complete genome	chromosome	R2C4_RS04675: [PF09848, PF01443]	PF00004:1,	1
CP023305.1	Pasteurella multocida strain 375-A/15 chromosome	chromosome	CLD34_03065: [PF09848, PF00004]	PF13304:1,	1
NZ_CP011513.1	Paenibacillus peoriae strain HS311 plasmid unnamed, complete sequence	plasmid	ABE82_RS26850: [PF09848, PF13604]	PF00145:1,	1
NZ_LR962596.1	Enterococcus faecalis isolate 27688_1#260 plasmid 2	plasmid	JN947_RS12975: [PF09848, PF13604]	PF01909:1,	1
NZ_LR134532.1	Pasteurella multocida strain NCTC10323 chromosome 1, complete sequence	chromosome	EL300_RS00360: [PF09848, PF00004]	PF13304:1,	1
NZ_LR962128.1	Enterococcus faecalis isolate 26975_1#368 plasmid 4	plasmid	JN807_RS15785: [PF09848, PF01443]		0
NZ_CP021058.1	Macrococcus caseolyticus strain IMD0819 chromosome, complete genome	chromosome	CA207_RS00165: [PF09848, PF13604, PF01443]		0
NC_017582.1	Streptococcus equi subsp. zooepidemicus ATCC 35246, complete sequence	chromosome	SESEC_RS03680: [PF09848, PF03308]		0
NZ_CP046062.1	Leuconostoc mesenteroides subsp. mesenteroides strain CBA3607 chromosome, complete genome	chromosome	GJV51_RS08765: []		0
NZ_CP017871.1	Campylobacter coli strain BP3183 chromosome, complete genome	chromosome	BLD39_RS02375: [PF09848, PF01443]		0
NZ_CP035271.1	Leuconostoc mesenteroides strain SRCM103453 chromosome, complete genome	chromosome	EQZ98_RS07225: []		0
AP018701.1	Lactobacillus curvatus NFH-Km12 plasmid NFH-Km12_plasmid2 DNA, complete genome	plasmid	NFHkm12_20040: [PF09848, PF13604]		0
NC_021022.1	Blautia obeum A2-162, complete sequence	chromosome	CK5_RS11060: [PF00004, PF09848]		0
NZ_CP053966.1	Bacillus cereus strain FDAARGOS_802 plasmid unnamed5, complete sequence	plasmid	FOC96_RS31110: [PF09848, PF13604]		0
NZ_CP065356.1	Staphylococcus haemolyticus strain MSA_JNM60C2 chromosome	chromosome	I5100_RS00190: [PF13604, PF09848, PF01443]		0
NC_020134.1	Thermoclostridium stercorarium subsp. stercorarium DSM 8532, complete sequence	chromosome	CST_RS08725: [PF09848]		0
NZ_LR962065.1	Enterococcus faecalis isolate 26975_2#198 plasmid 3	plasmid	JN822_RS13370: [PF09848, PF13604, PF01443]		0
NZ_CP035139.1	Leuconostoc mesenteroides strain SRCM103356 chromosome, complete genome	chromosome	EQI52_RS06625: []		0
NZ_CP036550.1	Bacteroides fragilis strain DCMOUH0042B chromosome, complete genome	chromosome	HR50_RS21165: [PF09848, PF01443]		0
NZ_CP040518.1	Blautia sp. SC05B48 chromosome, complete genome	chromosome	EYS05_RS16195: []		0
NZ_LR962651.1	Enterococcus faecalis isolate 26975_2#21 plasmid 2	plasmid	JN968_RS14725: [PF09848, PF13604]		0
NZ_LR962235.1	Enterococcus faecalis isolate 27688_1#21 plasmid 2	plasmid	JN488_RS15950: [PF09848, PF01443]		0
NZ_CP004861.1	Bacillus thuringiensis serovar kurstaki str. YBT-1520 plasmid pBMB293, complete sequence	plasmid	YBT1520_RS31030: [PF09848, PF01443, PF13173, PF13604]		0
NZ_CP043233.1	Bacillus thuringiensis strain Bt-GS57 plasmid unnamed2, complete sequence	plasmid	FM050_RS02075: [PF09848, PF01443, PF13173, PF13604]		0
NZ_CP028297.1	Acidovorax avenae subsp. avenae strain MOR chromosome	chromosome	C8236_RS14175: [PF09848, PF00004]		0
NZ_CP014672.1	Thermoclostridium stercorarium subsp. thermolacticum DSM 2910 chromosome, complete genome	chromosome	CSTERTH_RS08970: [PF09848]		0
NZ_CP028255.1	Leuconostoc mesenteroides strain SRCM102735 chromosome, complete genome	chromosome	C7M45_RS02390: []		0
NZ_CP015442.1	Leuconostoc mesenteroides subsp. mesenteroides strain BD1710 chromosome, complete genome	chromosome	A0F18_RS07535: []		0
NZ_CP048763.1	Campylobacter jejuni strain ZH006 chromosome, complete genome	chromosome	G3T46_RS07135: [PF09848, PF01443]		0
NZ_CP007615.1	Bacillus thuringiensis serovar kurstaki str. YBT-1520 plasmid pBMB293, complete sequence	plasmid	DF16_RS30320: [PF09848, PF01443, PF13173, PF13604]		0
NZ_CP015152.1	Bacillus thuringiensis strain Bc601 plasmid pBTBC2, complete sequence	plasmid	BtBc_RS29085: [PF09848, PF01443, PF13173, PF13604]		0
NZ_CP028251.1	Leuconostoc mesenteroides strain SRCM102733 chromosome, complete genome	chromosome	C7M43_RS01465: []		0
NZ_CP024819.1	Citrobacter freundii strain CRCB-101 chromosome, complete genome	chromosome	CU079_RS19730: [PF01443, PF09848]		0
NZ_AP017936.1	Leuconostoc mesenteroides strain LK-151 chromosome, complete genome	chromosome	CCX80_RS08240: []		0
NZ_CP028291.1	Acidovorax avenae subsp. avenae strain COLB1 chromosome	chromosome	C8234_RS11130: [PF09848, PF00004]		0
NZ_LR962715.1	Enterococcus faecalis isolate 26975_2#38 plasmid 2	plasmid	JN978_RS15115: [PF09848, PF01443]		0
NZ_CP028295.1	Acidovorax avenae subsp. avenae strain MD5 chromosome	chromosome	C8246_RS22570: [PF09848, PF00004]		0
NZ_LR134509.1	Helicobacter pullorum strain NCTC13154 chromosome 1, complete sequence	chromosome	EL247_RS04290: [PF13604, PF09848, PF01443, PF00004]		0
NZ_CP007703.1	Bacillus anthracis strain BFV plasmid unnamed_2	plasmid	DJ44_RS01040: [PF09848, PF13604, PF01443]		0
NC_017203.1	Bacillus thuringiensis serovar chinensis CT-43 plasmid pCT281, complete sequence	plasmid	CT43_RS29005: [PF09848, PF01443, PF13173, PF13604]		0
NZ_CP011350.1	Bacillus thuringiensis strain YC-10 plasmid pYC1, complete sequence	plasmid	XI92_RS31655: [PF09848, PF01443, PF13173, PF13604]		0
NZ_CP028161.1	Lactococcus lactis subsp. lactis strain 14B4 plasmid p14B4, complete sequence	plasmid	LL14B4_RS13070: [PF09848]		0
NZ_CP029544.1	Lactobacillus helsingborgensis strain ESL0183 chromosome, complete genome	chromosome	DLD54_RS01970: [PF09848, PF13604, PF01443]		0
NZ_LR962119.1	Enterococcus faecalis isolate 26975_1#228 chromosome 1	chromosome	JN812_RS03720: [PF09848, PF01443]		0
NC_017737.1	Helicobacter cetorum MIT 00-7128, complete sequence	chromosome	HCW_RS00080: [PF09848, PF02562]		0
NZ_CP066073.1	Streptococcus dysgalactiae strain FDAARGOS_1016 chromosome, complete genome	chromosome	I6H73_RS06910: [PF09848, PF00004]		0
NC_020384.1	Bacillus thuringiensis serovar thuringiensis str. IS5056 plasmid pIS56-285, complete sequence	plasmid	H175_RS31465: [PF09848, PF01443, PF13173, PF13604]		0
NC_016805.3	Leuconostoc mesenteroides subsp. mesenteroides J18, complete sequence	chromosome	MI1_RS06375: []		0
NZ_CP065420.1	Providencia sp. 2.29 chromosome, complete genome	chromosome	I3B46_RS00645: [PF09848, PF01443, PF00004]		0
AP017936.1	Leuconostoc mesenteroides DNA, complete genome, strain: LK-151	chromosome	LEMES_01603: []		0
NZ_CP065995.1	Leuconostoc mesenteroides strain FDAARGOS_1033 chromosome, complete genome	chromosome	I6H90_RS07675: []		0
NZ_CP010091.1	Bacillus thuringiensis serovar galleriae strain 4G5 plasmid pBMB267, complete sequence	plasmid	BT4G5_RS31475: [PF09848, PF01443, PF13173, PF13604]		0
NZ_LR962677.1	Enterococcus faecalis isolate 26975_2#23 plasmid 2	plasmid	JN970_RS14715: [PF09848, PF13604]		0
NZ_CP042463.1	Campylobacter coli strain 18-75 chromosome	chromosome	FTV65_RS01775: [PF09848, PF01443]		0
NZ_CP048621.1	Providencia stuartii strain MF1 chromosome, complete genome	chromosome	G3A48_RS00645: [PF09848, PF01443, PF00004]		0
NZ_CP065729.1	Macrococcus caseolyticus strain FDAARGOS_868 chromosome, complete genome	chromosome	I6G25_RS09370: [PF09848, PF13604, PF01443]		0
NZ_LR962432.1	Enterococcus faecalis isolate 28157_4#282 chromosome 1	chromosome	JN865_RS08110: [PF09848, PF01443]		0
NZ_LR961940.1	Enterococcus faecalis isolate 26975_1#48 plasmid 3	plasmid	JN472_RS14265: [PF09848, PF01443]		0
NZ_LR962398.1	Enterococcus faecalis isolate 28157_4#245 plasmid 3	plasmid	JN851_RS15080: [PF09848, PF01443, PF13604]		0
NZ_LR962080.1	Enterococcus faecalis isolate 26975_1#188 plasmid 3	plasmid	JN834_RS16035: [PF09848, PF01443]		0
NZ_CP035746.1	Leuconostoc mesenteroides strain SRCM103460 chromosome, complete genome	chromosome	EQK02_RS06855: []		0
NZ_LR962774.1	Enterococcus faecalis isolate 27688_1#300 plasmid 3	plasmid	JN994_RS14995: [PF09848, PF01443]		0
NZ_AP017935.1	Leuconostoc suionicum strain LT-38 chromosome, complete genome	chromosome	CCX79_RS08055: []		0
CP009999.1	Bacillus thuringiensis serovar kurstaki strain HD 1 plasmid unnamed2, complete sequence	plasmid	BG08_6273: [PF09848, PF01443, PF13173, PF13604]		0
NZ_CP046040.1	Streptococcus equi subsp. zooepidemicus strain OH-71905 chromosome, complete genome	chromosome	GJS32_RS03690: [PF09848, PF03308]		0
NZ_CP000574.1	Leuconostoc mesenteroides KFRI-MG chromosome, complete genome	chromosome	LMES_RS06200: []		0
NZ_CP020731.1	Leuconostoc mesenteroides subsp. mesenteroides strain FM06 chromosome, complete genome	chromosome	BSR26_RS07350: []		0
NZ_CP046042.2	Streptococcus equi subsp. zooepidemicus strain TN-714097 chromosome, complete genome	chromosome	GJS34_RS03680: [PF09848, PF03308]		0
NC_008531.1	Leuconostoc mesenteroides subsp. mesenteroides ATCC 8293, complete sequence	chromosome	LEUM_RS06910: []		0
NZ_CP009999.1	Bacillus thuringiensis serovar kurstaki strain HD 1i plasmid unnamed2, complete sequence	plasmid	BG08_RS01670: [PF09848, PF01443, PF13173, PF13604]		0
NZ_LT907978.1	Anaerobutyricum hallii isolate EH1 chromosome I	chromosome	EHLA_RS05710: [PF09848]		0
NZ_CP013056.1	Bacillus thuringiensis strain YWC2-8 plasmid pYWC2-8-1, complete sequence	plasmid	AQ980_RS29630: [PF09848, PF01443, PF13173, PF13604]		0
NZ_CP015247.1	Leuconostoc suionicum strain DSM 20241 chromosome, complete genome	chromosome	A6B45_RS06795: []		0
CP073280.1	Anaerobutyricum hallii strain EHAL chromosome	chromosome	KDJ91_08890: [PF09848]		0
NZ_CP042404.1	Leuconostoc mesenteroides strain CBA3628 chromosome, complete genome	chromosome	FGL74_RS01925: []		0
NZ_CP016606.1	Mannheimia granulomatis strain BJ1680.3 chromosome, complete genome	chromosome	A6B39_RS10995: [PF09848, PF01443, PF00004]		0
NZ_LR962549.1	Enterococcus faecalis isolate 28157_4#330 plasmid 2	plasmid	JN886_RS13525: [PF09848, PF13604]		0
NC_019042.1	Streptococcus dysgalactiae subsp. equisimilis AC-2713, complete sequence	chromosome	SDSE_RS17590: [PF09848, PF00004]		0
NZ_CP009638.1	Bacillus cereus 03BB108 plasmid pBFI_4, complete sequence	plasmid	AK40_RS01605: [PF09848, PF13604]		0
NZ_CP014673.1	Thermoclostridium stercorarium subsp. leptospartum DSM 9219 chromosome, complete genome	chromosome	CSTERLE_RS09055: [PF09848]		0
NZ_CP048756.1	Campylobacter jejuni strain ZS006 chromosome, complete genome	chromosome	G3T49_RS03330: [PF09848, PF01443]		0
FP929053.1	Ruminococcus sp. SR1/5 draft genome	chromosome	CK1_11250: []		0
NC_020887.2	Thermoclostridium stercorarium subsp. stercorarium DSM 8532, complete sequence	chromosome	CLST_RS08710: [PF09848]		0
NZ_CP015036.1	Burkholderia cenocepacia strain 895 chromosome 1, complete sequence	chromosome	A3203_RS42220: [PF09848]		0
NZ_LR962219.1	Enterococcus faecalis isolate 27688_1#68 plasmid 3	plasmid	JN490_RS15515: [PF09848, PF01443, PF13604]		0
NZ_CP048764.1	Campylobacter jejuni strain ZH003 chromosome, complete genome	chromosome	G3T45_RS07140: [PF09848, PF01443]		0
NZ_CP021491.1	Leuconostoc mesenteroides strain WiKim33 chromosome, complete genome	chromosome	CBW60_RS08985: []		0
NZ_LR962518.1	Enterococcus faecalis isolate 28157_4#310 plasmid 2	plasmid	JN885_RS13140: [PF09848, PF13604]		0
NZ_CP013016.1	Leuconostoc mesenteroides subsp. mesenteroides strain DRC0211 chromosome, complete genome	chromosome	ARA01_RS06550: []		0
NZ_CP020940.1	Bacillus cereus strain BC-AK plasmid pBCXO1	plasmid	B2J90_RS30265: [PF09848, PF13604, PF01443]		0
