## Supplementary material for "A unique mode of nucleic acid immunity performed by a single multifunctional enzyme": Table S4

### Sheet: Table S6
Table S4. Accompanies figure 2. Rank ordering of defense-related Pfams within 20 genes of SERP2475 and its homologs
Pfam neighbor	Pfam Name	Number of Genomes with neighbor (out of 303)	List of Genomes with neighbor
PF01751	TOPRIM domain	63	[['NZ_AP018544.1', 1], ['NC_012579.1', 1], ['NZ_CP047132.1', 1], ['NZ_CP024414.1', 1], ['NZ_CP047792.1', 1], ['NZ_AP017312.1', 1], ['NZ_CP009316.1', 1], ['NZ_CP022045.1', 1], ['NZ_CP015777.1', 1], ['NZ_CP009463.1', 1], ['NZ_AP019732.1', 1], ['NZ_CP009543.1', 1], ['NZ_CP009980.1', 1], ['NZ_CP001975.2', 1], ['NZ_CP018904.1', 1], ['NZ_CP014177.1', 1], ['NZ_CP009597.1', 1], ['NZ_CP065993.1', 1], ['NZ…
PF13304	AAA_21	33	[['NZ_CP024414.1', 1], ['CP023305.1', 1], ['NZ_CP022022.1', 1], ['FP929043.1', 1], ['NZ_CP031027.1', 1], ['NZ_CP065993.1', 1], ['NZ_CP072655.1', 1], ['NZ_CP034115.1', 1], ['NZ_CP042383.1', 1], ['NZ_CP013862.1', 2], ['CP013020.1', 1], ['CP072655.1', 1], ['NZ_CP047086.1', 1], ['NZ_CP019121.1', 2], ['NZ_LR134532.1', 1], ['NZ_CP023392.1', 1], ['NZ_CP052764.1', 1], ['NZ_CP006803.1', 1], ['NZ_CP050534.…
PF02384	N6_Mtase	31	[['NZ_LR962671.1', 1], ['NZ_LT906462.1', 1], ['NZ_CP047798.1', 1], ['NZ_CP047845.1', 1], ['NZ_CP031027.1', 1], ['NZ_CP033787.1', 1], ['NZ_LR962039.1', 1], ['NZ_LR961981.1', 1], ['NC_010471.1', 1], ['NZ_LR735432.1', 1], ['NZ_CP034115.1', 1], ['NZ_CP047828.1', 1], ['NZ_CP014791.1', 1], ['NC_021554.1', 1], ['NZ_LR962030.1', 1], ['NZ_LR134267.1', 1], ['NZ_LR962103.1', 1], ['NZ_LR962056.1', 1], ['NZ_C…
PF00271	Helicase_C	27	[['NZ_AP017312.1', 1], ['NZ_LR962671.1', 1], ['NZ_CP022022.1', 1], ['NZ_LR962167.1', 1], ['NZ_CP031027.1', 1], ['NZ_CP033787.1', 1], ['NZ_LR962039.1', 1], ['NZ_LR961981.1', 1], ['NZ_CP012294.1', 1], ['NZ_CP068063.1', 1], ['NZ_CP059973.1', 1], ['NZ_CP013862.1', 1], ['NZ_LR962030.1', 1], ['NZ_LR962103.1', 1], ['NZ_LR962056.1', 1], ['NZ_CP031055.1', 1], ['NZ_CP006803.1', 1], ['NZ_CP050534.1', 1], ['…
PF01420	Methylase_S	26	[['NZ_LT906462.1', 1], ['NZ_CP047798.1', 1], ['NZ_CP047845.1', 1], ['NC_010471.1', 2], ['NZ_LR735432.1', 3], ['NZ_CP029084.1', 1], ['NZ_CP047828.1', 1], ['NZ_LT992436.1', 1], ['NZ_CP014791.1', 1], ['NZ_CP031886.1', 1], ['NC_021554.1', 1], ['NZ_LR134267.1', 3], ['NZ_LT992435.1', 1], ['NZ_CP031964.1', 1], ['NZ_CP029652.1', 1], ['JN172911.1', 2], ['NZ_CP047811.1', 1], ['NZ_CP018776.1', 2], ['NC_0029…
PF04851	ResIII	23	[['NZ_AP017312.1', 1], ['NZ_LT906462.1', 1], ['NZ_CP022022.1', 1], ['NZ_CP042292.1', 1], ['NZ_LR962098.1', 1], ['NC_010471.1', 1], ['NZ_LR735432.1', 1], ['NZ_CP012294.1', 1], ['NZ_CP068063.1', 1], ['NZ_CP059973.1', 1], ['NZ_CP034115.1', 1], ['NZ_LR134267.1', 1], ['NZ_CP006803.1', 1], ['NZ_CP050534.1', 1], ['JN172911.1', 1], ['NZ_AP018439.1', 1], ['NC_002976.3', 1], ['NZ_LN907858.1', 1], ['NZ_AP01…
PF00270	DEAD	20	[['NZ_CP042292.1', 1], ['NZ_LR962098.1', 1], ['NC_010471.1', 1], ['NZ_LR735432.1', 1], ['NZ_CP012294.1', 1], ['NZ_CP059973.1', 1], ['NZ_CP013862.1', 1], ['NZ_LR134267.1', 1], ['MK448847.1', 1], ['NZ_CP031055.1', 1], ['NZ_CP006803.1', 1], ['MK448846.1', 1], ['JN172911.1', 1], ['NC_002976.3', 1], ['NZ_LN907858.1', 1], ['NZ_AP019309.1', 1], ['NZ_AP022290.1', 1], ['CP033163.1', 1], ['NZ_CP015442.1', …
PF05016	ParE_toxin	20	[['NZ_LR962671.1', 1], ['NZ_CP022022.1', 1], ['NZ_LR962167.1', 1], ['NZ_LR962575.1', 1], ['NZ_LN554847.1', 1], ['NZ_LR962098.1', 1], ['NZ_LR961981.1', 1], ['NZ_LR962040.1', 1], ['NZ_CP024590.1', 1], ['NZ_LR962030.1', 1], ['NZ_LR962056.1', 1], ['NZ_CP019121.1', 1], ['NZ_LR962566.1', 1], ['NZ_LR962118.1', 1], ['NZ_CP017635.1', 1], ['NZ_CP019512.1', 1], ['NZ_LR962788.1', 1], ['NZ_LR962259.1', 1], ['…
PF00176	SNF2_N	18	[['NZ_AP017312.1', 1], ['NZ_LR962671.1', 1], ['NZ_LR962167.1', 1], ['NZ_CP031027.1', 1], ['NZ_CP033787.1', 1], ['NZ_LR962039.1', 1], ['NZ_LR961981.1', 1], ['NZ_CP068063.1', 1], ['NZ_LR962030.1', 1], ['NZ_LR962103.1', 1], ['NZ_LR962056.1', 1], ['MK448847.1', 1], ['MK448846.1', 1], ['NZ_CP050534.1', 1], ['NZ_LR962118.1', 1], ['NZ_CP019512.1', 1], ['NZ_LR962788.1', 1], ['NZ_LR962418.1', 1]]
PF00004	AAA	17	[['NZ_CP040852.1', 1], ['NZ_CP059973.1', 1], ['NZ_CP006910.1', 1], ['CP013020.1', 1], ['NZ_CP041159.1', 1], ['NZ_CP029639.1', 1], ['NZ_CP012288.1', 1], ['NZ_CP035154.1', 4], ['NZ_CP038229.1', 1], ['NZ_CP012275.1', 1], ['NZ_CP046789.1', 1], ['NZ_CP023654.1', 2], ['NZ_CP066166.1', 1], ['NZ_CP032626.1', 1], ['NC_018501.1', 1], ['NZ_CP068143.1', 1], ['NZ_CP015206.1', 4]]
PF01541	GIY-YIG	16	[['NZ_AP018335.1', 1], ['NZ_CP049238.1', 1], ['NZ_CP064761.1', 1], ['NZ_CP049075.1', 1], ['NZ_LR735432.1', 1], ['NZ_CP068063.1', 1], ['NZ_CP034115.1', 1], ['NZ_CP064860.1', 1], ['NZ_CP040736.1', 1], ['NZ_CP036528.1', 1], ['NC_002976.3', 1], ['NZ_CP049239.1', 1], ['NZ_CP015172.1', 1], ['NZ_CP047096.1', 2], ['CP033163.1', 1], ['NZ_CP019448.1', 1]]
PF06114	Peptidase_M78	14	[['NZ_CP045814.1', 1], ['NZ_LR962423.1', 1], ['NZ_CP032456.1', 1], ['NZ_LR962049.1', 1], ['NZ_LR962296.1', 1], ['NZ_LR962178.1', 1], ['NZ_LR962021.1', 1], ['NZ_LR961999.1', 1], ['NZ_CP014160.1', 1], ['NZ_LR962421.1', 1], ['NZ_CP045993.1', 1], ['AP024464.1', 1], ['NZ_LR962802.1', 1], ['NZ_LR962093.1', 1]]
PF13175	AAA_15	12	[['NZ_CP024414.1', 1], ['NZ_CP022022.1', 1], ['NZ_CP034115.1', 1], ['NZ_CP022286.1', 1], ['NZ_CP047086.1', 1], ['NZ_CP019121.1', 1], ['NZ_CP023654.1', 1], ['NZ_CP066166.1', 2], ['NZ_LN907858.1', 1], ['NZ_CP032626.1', 1], ['NZ_CP049860.1', 1], ['NZ_CP042379.1', 2]]
PF13588	HSDR_N_2	11	[['NZ_CP047798.1', 1], ['NZ_CP047845.1', 1], ['NZ_CP047828.1', 1], ['NZ_CP014791.1', 1], ['NC_021554.1', 1], ['NZ_CP029652.1', 1], ['NZ_CP060613.1', 1], ['NZ_CP047837.1', 1], ['NZ_CP038438.1', 1], ['NZ_CP029080.1', 1], ['NZ_CP017685.1', 1]]
PF01555	N6_N4_Mtase	11	[['NZ_CP022022.1', 3], ['NZ_CP049075.1', 1], ['NZ_CP030041.1', 1], ['NZ_CP024590.1', 1], ['MK448847.1', 1], ['CP065545.1', 1], ['MK448846.1', 1], ['NZ_AP018439.1', 1], ['NZ_LN907858.1', 2], ['NZ_CP049860.1', 1], ['NZ_CP013655.1', 1]]
PF13476	AAA_23	10	[['NZ_CP034477.1', 1], ['NZ_CP031027.1', 1], ['NZ_CP034115.1', 1], ['NZ_CP047086.1', 1], ['NZ_CP019121.1', 1], ['NZ_CP013705.1', 1], ['NZ_CP066166.1', 1], ['NZ_CP032626.1', 1], ['NZ_CP034472.1', 1], ['NZ_CP013686.1', 1]]
PF13245	AAA_19	10	[['NZ_CP059973.1', 1], ['NZ_CP034115.1', 1], ['NZ_CP032456.1', 1], ['NZ_CP022286.1', 1], ['NZ_LT635480.1', 1], ['NZ_CP029639.1', 2], ['CP072355.1', 1], ['NZ_CP023654.1', 1], ['NZ_CP066166.1', 1], ['NZ_CP042379.1', 1]]
PF00145	DNA_methylase	10	[['NZ_AP017312.1', 2], ['NZ_CP011513.1', 1], ['NZ_CP068063.1', 1], ['NZ_LR962778.1', 1], ['NZ_LR134267.1', 1], ['MK448847.1', 1], ['CP065545.1', 1], ['MK448846.1', 1], ['NZ_CP013705.1', 1], ['NZ_CP019448.1', 1]]
PF04313	HSDR_N	10	[['NZ_LT906462.1', 1], ['NC_010471.1', 1], ['NZ_LR735432.1', 1], ['NZ_CP034115.1', 1], ['NZ_LR134267.1', 1], ['JN172911.1', 1], ['NC_002976.3', 1], ['NZ_LN907858.1', 1], ['NZ_CP038438.1', 1], ['NZ_CP015442.1', 1]]
PF12161	HsdM_N	9	[['NZ_LT906462.1', 1], ['NC_010471.1', 1], ['NZ_LR735432.1', 2], ['NZ_CP034115.1', 1], ['NZ_LR134267.1', 1], ['JN172911.1', 1], ['NC_002976.3', 2], ['NZ_LN907858.1', 1], ['NZ_CP015442.1', 1]]
PF13361	UvrD_C	8	[['NZ_CP059973.1', 1], ['NZ_CP034115.1', 1], ['NZ_CP032456.1', 1], ['NZ_CP029639.1', 1], ['CP072355.1', 1], ['NZ_CP023654.1', 1], ['NZ_CP066166.1', 1], ['NZ_CP042379.1', 1]]
PF00580	UvrD-helicase	8	[['NZ_CP059973.1', 1], ['NZ_CP034115.1', 1], ['NZ_CP032456.1', 1], ['NZ_CP029639.1', 1], ['CP072355.1', 1], ['NZ_CP023654.1', 2], ['NZ_CP066166.1', 2], ['NZ_CP042379.1', 2]]
PF13676	TIR_2	7	[['NZ_LT906462.1', 1], ['NZ_CP042292.1', 1], ['NZ_CP045814.1', 1], ['NZ_LR735432.1', 1], ['NZ_CP024590.1', 1], ['NC_002976.3', 1], ['NZ_CP017197.1', 1]]
PF01909	NTP_transf_2	6	[['NZ_AP018544.1', 2], ['NZ_LT906462.1', 1], ['NZ_LR962596.1', 1], ['NZ_CP030944.1', 1], ['NZ_LR962833.1', 1], ['NZ_AP018539.1', 2]]
PF02146	SIR2 family	6	[['NZ_CP068063.1', 1], ['NZ_LR134360.1', 1], ['NZ_CP068073.1', 1], ['NZ_CP069567.1', 1], ['NZ_CP015114.1', 1], ['NZ_CP018776.1', 1]]
PF15738	YafQ_toxin	6	[['NZ_LR962575.1', 1], ['NZ_CP049075.1', 1], ['NZ_LR962040.1', 1], ['NZ_CP024590.1', 1], ['NZ_LR962566.1', 1], ['NZ_LR962259.1', 1]]
PF02463	SMC_N	6	[['NZ_CP022022.1', 1], ['NZ_CP034115.1', 1], ['NZ_CP030944.1', 1], ['NZ_CP023392.1', 1], ['NZ_CP050534.1', 1], ['NZ_CP032626.1', 2]]
PF02604	PhdYeFM_antitox	5	[['FP929043.1', 1], ['NZ_LN554847.1', 2], ['NZ_CP033953.1', 1], ['NZ_CP019121.1', 1], ['NZ_CP017635.1', 1]]
PF01507	PAPS_reduct	5	[['NZ_AP017312.1', 1], ['NZ_CP032419.1', 1], ['NZ_CP024590.1', 1], ['NZ_CP047096.1', 1], ['NZ_AP022290.1', 1]]
PF18134	AGS_C	4	[['NZ_LR962191.1', 1], ['NZ_CP008815.1', 1], ['NZ_LR962696.1', 1], ['NZ_LR962294.1', 1]]
PF10088	DUF2326	4	[['NZ_CP072970.1', 1], ['NZ_CP024908.1', 1], ['NZ_CP072970.1', 1], ['NZ_CP029246.1', 1]]
PF13280	WYL	4	[['NZ_CP049075.1', 1], ['NZ_CP029639.1', 1], ['NZ_CP017702.1', 1], ['NZ_CP029080.1', 1]]
PF06414	Zeta_toxin	4	[['NZ_AP018544.1', 1], ['NZ_CP028358.1', 1], ['NZ_CP047965.1', 1], ['NZ_AP018539.1', 1]]
PF01867	Cas_Cas1	4	[['NZ_LR735432.1', 1], ['NZ_CP032680.1', 1], ['NZ_CP006803.1', 2], ['NC_002976.3', 1]]
PF11867	DUF3387	4	[['NZ_LT906462.1', 1], ['NZ_CP029084.1', 1], ['NZ_CP034115.1', 1], ['NZ_CP029080.1', 1]]
PF09827	CRISPR_Cas2	4	[['NZ_LR735432.1', 1], ['NZ_CP032680.1', 1], ['NZ_CP006803.1', 1], ['NC_002976.3', 1]]
PF10117	McrBC	3	[['NZ_CP068063.1', 1], ['NZ_CP038229.1', 1], ['NZ_CP068143.1', 1]]
PF10387	DUF2442	3	[['FP929043.1', 1], ['NZ_CP017635.1', 1], ['FP929042.1', 1]]
PF12008	EcoR124_C	3	[['NZ_LR735432.1', 1], ['NZ_LR134267.1', 1], ['NC_002976.3', 1]]
PF01734	Patatin	3	[['NZ_CP031055.1', 1], ['NZ_CP015172.1', 1], ['NZ_CP045993.1', 1]]
PF00899	ThiF	3	[['NZ_LR962183.1', 1], ['NZ_CP028358.1', 1], ['NZ_LR961990.1', 1]]
PF04014	MazE_antitoxin	3	[['NZ_CP043233.1', 1], ['NZ_AP014866.1', 1], ['NZ_CP004876.1', 1]]
PF13391	HNH_2	3	[['NZ_CP034115.1', 1], ['NZ_CP024590.1', 1], ['CP065545.1', 1]]
PF01844	HNH	3	[['NZ_CP029084.1', 1], ['NZ_CP009941.1', 1], ['NZ_CP049860.1', 1]]
PF10544	T5orf172	2	[['NZ_CP034477.1', 1], ['NZ_CP034472.1', 1]]
PF07927	HicA_toxin	2	[['NZ_CP030041.1', 2], ['NZ_CP066166.1', 1]]
PF09659	Cas_Csm6	2	[['NZ_LR735432.1', 1], ['NC_002976.3', 1]]
PF08998	Epsilon_antitox	2	[['NZ_AP018544.1', 1], ['NZ_AP018539.1', 1]]
PF13091	PLDc_2	2	[['NZ_CP040676.1', 2], ['NZ_CP032626.1', 2]]
PF13289	SIR2_2	2	[['NZ_CP013705.1', 1], ['NZ_CP049860.1', 1]]
PF14464	Prok-JAB	2	[['NZ_LR962183.1', 1], ['NZ_LR961990.1', 1]]
PF14253	AbiH	2	[['NZ_CP042292.1', 1], ['NZ_CP020731.1', 2]]
PF14367	DUF4411	2	[['NZ_CP032456.1', 1], ['AP024464.1', 1]]
PF04556	DpnII	2	[['NZ_LN907858.1', 1], ['NZ_CP049860.1', 1]]
PF03787	RAMPs	2	[['NZ_LR735432.1', 3], ['NC_002976.3', 3]]
PF10040	CRISPR_Cas6	2	[['NZ_LR735432.1', 1], ['NC_002976.3', 1]]
PF01850	PIN	2	[['FP929043.1', 1], ['FP929042.1', 1]]
PF01582	TIR	2	[['NZ_CP042292.1', 1], ['NZ_CP024590.1', 1]]
PF03750	Csm2_III-A	2	[['NZ_LR735432.1', 1], ['NC_002976.3', 1]]
PF18728	HEPN_AbiV	1	[['NZ_CP028286.1', 1]]
PF08463	EcoEI_R_C	1	[['NZ_LN907858.1', 1]]
PF14355	Abi_C	1	[['CP072355.1', 1]]
PF09481	CRISPR_Cse1	1	[['NZ_CP006803.1', 1]]
PF08798	CRISPR_assoc	1	[['NZ_CP006803.1', 1]]
PF13395	HNH_4	1	[['NZ_CP032680.1', 1]]
PF14267	DUF4357	1	[['NZ_CP031964.1', 1]]
PF13020	DUF3883	1	[['NZ_CP020731.1', 1]]
PF08937	DUF1863	1	[['NZ_CP020880.1', 1]]
PF04471	Mrr_cat	1	[['NZ_CP066166.1', 1]]
PF01863	DUF45	1	[['NZ_CP020880.1', 1]]
PF09344	Cas_CT1975	1	[['NZ_CP006803.1', 1]]
PF14072	DndB	1	[['JN172911.1', 1]]
PF09254	Endonuc-FokI_C	1	[['NZ_CP024590.1', 1]]
PF01618	MotA_ExbB	1	[['NZ_CP030944.1', 1]]
PF12102	DUF3578	1	[['NZ_CP020731.1', 1]]
PF09907	HigB_toxin	1	[['NZ_CP059162.1', 1]]
PF00691	OmpA	1	[['NZ_CP046789.1', 1]]
PF13643	DUF4145	1	[['NZ_CP013655.1', 1]]
PF18860	AbiJ_NTD3	1	[['CP072355.1', 1]]
PF12183	NotI	1	[['CP065545.1', 1]]
PF02980	FokI_C	1	[['NZ_CP024590.1', 1]]
PF10592	AIPR	1	[['NZ_CP049860.1', 1]]
PF16595	Cas9_PI	1	[['NZ_CP032680.1', 1]]
PF09704	Cas_Cas5d	1	[['NZ_CP006803.1', 1]]
PF10137	TIR-like	1	[['NZ_LN554847.1', 1]]
PF10899	AbiGi	1	[['NZ_CP019121.1', 1]]
PF07751	Abi_2	1	[['NZ_CP032680.1', 1]]
PF16902	Type2_restr_D3	1	[['NZ_CP024590.1', 1]]
PF15723	MqsR_toxin	1	[['NZ_CP012294.1', 1]]
PF09707	Cas_Cas2CT1978	1	[['NZ_CP006803.1', 1]]
PF16592	Cas9_REC	1	[['NZ_CP032680.1', 1]]
PF18153	S_2TMBeta	1	[['NZ_LT906462.1', 1]]
PF16162	DUF4868	1	[['NZ_CP014160.1', 1]]
PF07510	DUF1524	1	[['CP033163.1', 1]]
PF02981	FokI_N	1	[['NZ_CP024590.1', 1]]
PF09491	RE_AlwI	1	[['NZ_CP042379.1', 2]]
PF09485	CRISPR_Cse2	1	[['NZ_CP006803.1', 1]]
PF16593	Cas9-BH	1	[['NZ_CP032680.1', 1]]
