## Supplementary material for "A unique mode of nucleic acid immunity performed by a single multifunctional enzyme": Table S5

### Sheet: Table S2
Table S5. Accompanies figure 5C. Mass spectrometry analysis of proteins contained within “band a”.
Identified Proteins	Taxonomy	Accession Number	Molecular Weight	Normalized total spectra
SERP2475 (no tag)		UniRef100_W00001	72 kDa	299	< Protein of interest (Sequence coverage shown in Fig. 5C)
60 kDa chaperonin	Escherichia coli O157:H7 (strain EC4115 / EHEC)	sp|B5Z2F2|CH60_ECO5E (+1)	57 kDa	103.63
Chaperone protein DnaK	Escherichia coli O6:K15:H31 (strain 536 / UPEC)	sp|Q0TLX5|DNAK_ECOL5	69 kDa	60.22
Elongation factor Tu 1	Escherichia coli O139:H28 (strain E24377A / ETEC)	sp|A7ZSL4|EFTU1_ECO24 (+1)	43 kDa	9.8032
Energy-dependent translational throttle protein EttA	Escherichia coli (strain K12)	sp|P0A9W3|ETTA_ECOLI	62 kDa	7.7025
S-(hydroxymethyl)glutathione dehydrogenase	Escherichia coli O139:H28 (strain E24377A / ETEC)	sp|A7ZIA4|FRMA_ECO24 (+2)	39 kDa	6.3021
ATP synthase subunit beta	Escherichia coli (strain SE11)	sp|B6I3W9|ATPB_ECOSE	50 kDa	4.2014
ATP synthase subunit alpha	Escherichia coli O9:H4 (strain HS)	sp|A8A6J7|ATPA_ECOHS (+6)	55 kDa	3.5011
Quinone-dependent D-lactate dehydrogenase	Escherichia coli (strain K12)	sp|P06149|DLD_ECOLI	65 kDa	3.5011
Alkyl hydroperoxide reductase C	Escherichia coli O157:H7	sp|P0AE10|AHPC_ECO57	21 kDa	2.8009
DNA-directed RNA polymerase subunit alpha	Escherichia coli O1:K1 / APEC	sp|A1AGI6|RPOA_ECOK1 (+5)	37 kDa	2.8009
Phosphoenolpyruvate-protein phosphotransferase	Escherichia coli (strain K12)	sp|P08839|PT1_ECOLI	64 kDa	2.8009
Succinate dehydrogenase flavoprotein subunit	Escherichia coli (strain K12)	sp|P0AC41|SDHA_ECOLI (+2)	64 kDa	2.8009
Succinate--CoA ligase [ADP-forming] subunit beta	Escherichia coli (strain SMS-3-5 / SECEC)	sp|B1LLG1|SUCC_ECOSM	41 kDa	2.8009
10His-Smt3 tag		UniRef100_W00002	14 kDa	2.8009	< Protein of interest
30S ribosomal protein S1	Escherichia coli (strain K12)	sp|P0AG67|RS1_ECOLI (+3)	61 kDa	2.1007
GTP-binding protein TypA/BipA	Escherichia coli O157:H7	sp|P0A3B3|TYPA_ECO57	67 kDa	2.1007
Hydrogenase-2 large chain	Escherichia coli (strain K12)	sp|P0ACE0|MBHM_ECOLI (+2)	62 kDa	2.1007
NADH-quinone oxidoreductase subunit C/D	Escherichia coli O8 (strain IAI1)	sp|B7M5W5|NUOCD_ECO8A	69 kDa	2.1007
Peptidyl-prolyl cis-trans isomerase D	Escherichia coli O6:H1 (strain CFT073 / ATCC 700928 / UPEC)	sp|P0ADY2|PPID_ECOL6	68 kDa	2.1007
PTS system N-acetylglucosamine-specific EIICBA component	Escherichia coli (strain K12)	sp|P09323|PTW3C_ECOLI	68 kDa	2.1007
Serine hydroxymethyltransferase	Escherichia coli (strain SMS-3-5 / SECEC)	sp|B1LNK7|GLYA_ECOSM	45 kDa	2.1007
CTP synthase	Escherichia coli O1:K1 / APEC	sp|A1AEW8|PYRG_ECOK1 (+4)	60 kDa	1.4005
50S ribosomal protein L2	Escherichia coli O139:H28 (strain E24377A / ETEC)	sp|A7ZSK6|RL2_ECO24 (+10)	30 kDa	0.70023
50S ribosomal protein L6	Escherichia coli O1:K1 / APEC	sp|A1AGJ4|RL6_ECOK1 (+10)	19 kDa	0.70023
Phosphoethanolamine transferase EptC	Escherichia coli (strain K12)	sp|P0CB39|EPTC_ECOLI	67 kDa	0.70023
Zinc/cadmium/lead-transporting P-type ATPase	Escherichia coli (strain K12)	sp|P37617|ZNTA_ECOLI	77 kDa	0.70023
