## Supplementary material for "A unique mode of nucleic acid immunity performed by a single multifunctional enzyme": Table S6

### Sheet: Table S3
Table S6. Accompanies figure 5C. Mass spectrometry analysis of proteins contained within “band b”.
Identified Proteins	Taxonomy	Accession Number	Molecular Weight	Normalized total spectra
SERP2475 (no tag)		UniRef100_W00001	72 kDa	341.03	< Protein of interest (Sequence coverage shown in Fig. 5C)
50S ribosomal protein L5	Escherichia coli O81 (strain ED1a)	sp|B7N192|RL5_ECO81	20 kDa	23.519
Chloramphenicol acetyltransferase	Escherichia coli	sp|P62577|CAT_ECOLX	26 kDa	23.519
cAMP-activated global transcriptional regulator CRP	Escherichia coli (strain K12)	sp|P0ACJ8|CRP_ECOLI	24 kDa	14.473
Alkyl hydroperoxide reductase C	Escherichia coli O157:H7	sp|P0AE10|AHPC_ECO57	21 kDa	12.664
50S ribosomal protein L6	Escherichia coli O1:K1 / APEC	sp|A1AGJ4|RL6_ECOK1 (+10)	19 kDa	12.664
10His-Smt3 tag		UniRef100_W00002	14 kDa	11.76	< Protein of interest
FKBP-type peptidyl-prolyl cis-trans isomerase SlyD	Escherichia coli (strain K12)	sp|P0A9K9|SLYD_ECOLI (+3)	21 kDa	10.855
GTP cyclohydrolase 1	Escherichia coli O9:H4 (strain HS)	sp|A8A214|GCH1_ECOHS (+7)	25 kDa	9.0459
High frequency lysogenization protein HflD	Escherichia coli (strain K12 / DH10B)	sp|B1XA42|HFLD_ECODH (+1)	23 kDa	9.0459
Elongation factor Tu 1	Escherichia coli O139:H28 (strain E24377A / ETEC)	sp|A7ZSL4|EFTU1_ECO24 (+1)	43 kDa	8.1413
Protein InaA	Escherichia coli (strain K12)	sp|P27294|INAA_ECOLI	25 kDa	7.2367
Oxygen-insensitive NADPH nitroreductase	Escherichia coli (strain K12)	sp|P17117|NFSA_ECOLI	27 kDa	5.4276
UPF0070 protein YfgM	Escherichia coli (strain K12)	sp|P76576|YFGM_ECOLI	22 kDa	5.4276
S-(hydroxymethyl)glutathione dehydrogenase	Escherichia coli O139:H28 (strain E24377A / ETEC)	sp|A7ZIA4|FRMA_ECO24 (+2)	39 kDa	4.523
Outer-membrane lipoprotein LolB	Escherichia coli O157:H7	sp|P61321|LOLB_ECO57	24 kDa	4.523
Phosphoheptose isomerase	Escherichia coli O9:H4 (strain HS)	sp|A7ZWI6|GMHA_ECOHS (+14)	21 kDa	4.523
Protein GrpE	Escherichia coli O45:K1 (strain S88 / ExPEC)	sp|B7MIV1|GRPE_ECO45 (+2)	22 kDa	4.523
RNA-binding protein Hfq	Escherichia coli (strain ATCC 8739 / DSM 1576 / Crooks)	sp|B1IT34|HFQ_ECOLC (+9)	11 kDa	4.523
3-oxoacyl-[acyl-carrier-protein] reductase FabG	Escherichia coli (strain K12)	sp|P0AEK2|FABG_ECOLI	26 kDa	3.6184
Adenylyl-sulfate kinase	Escherichia coli O6:H1 (strain CFT073 / ATCC 700928 / UPEC)	sp|Q8FEJ2|CYSC_ECOL6	22 kDa	3.6184
Cytochrome bd-I ubiquinol oxidase subunit 1	Escherichia coli (strain K12)	sp|P0ABJ9|CYDA_ECOLI	58 kDa	3.6184
Spermidine N(1)-acetyltransferase	Escherichia coli (strain K12)	sp|P0A951|ATDA_ECOLI (+1)	22 kDa	3.6184
Transcription termination/antitermination protein NusG	Escherichia coli O157:H7	sp|P0AFG1|NUSG_ECO57 (+1)	21 kDa	3.6184
50S ribosomal protein L2	Escherichia coli O139:H28 (strain E24377A / ETEC)	sp|A7ZSK6|RL2_ECO24 (+10)	30 kDa	2.7138
50S ribosomal protein L16	Escherichia coli O1:K1 / APEC	sp|A1AGK1|RL16_ECOK1 (+15)	15 kDa	2.7138
ATP synthase subunit delta	Escherichia coli (strain SE11)	sp|B6I3X2|ATPD_ECOSE	19 kDa	2.7138
Cysteine synthase A	Escherichia coli (strain K12)	sp|P0ABK5|CYSK_ECOLI (+1)	34 kDa	2.7138
Fe/S biogenesis protein NfuA	Escherichia coli O7:K1 (strain IAI39 / ExPEC)	sp|B7NMH9|NFUA_ECO7I	21 kDa	2.7138
Fructose-1-phosphate phosphatase YqaB	Escherichia coli (strain K12)	sp|P77475|YQAB_ECOLI	21 kDa	2.7138
Protoporphyrinogen IX dehydrogenase [menaquinone]	Escherichia coli O157:H7	sp|P0ACB6|HEMG_ECO57	21 kDa	2.7138
PTS system mannose-specific EIIC component	Escherichia coli O157:H7	sp|P69803|PTNC_ECO57 (+1)	28 kDa	2.7138
UPF0115 protein YfcN	Escherichia coli O139:H28 (strain E24377A / ETEC)	sp|A7ZPE7|YFCN_ECO24 (+18)	21 kDa	2.7138
Small-conductance mechanosensitive channel	Escherichia coli (strain K12)	sp|P0C0S1|MSCS_ECOLI	31 kDa	1.8092
Uncharacterized protein YdbH	Escherichia coli (strain K12)	sp|P52645|YDBH_ECOLI	97 kDa	1.8092
60 kDa chaperonin	Escherichia coli O157:H7 (strain EC4115 / EHEC)	sp|B5Z2F2|CH60_ECO5E (+1)	57 kDa	0.90459
Energy-dependent translational throttle protein EttA	Escherichia coli (strain K12)	sp|P0A9W3|ETTA_ECOLI	62 kDa	0.90459
Succinate dehydrogenase flavoprotein subunit	Escherichia coli (strain K12)	sp|P0AC41|SDHA_ECOLI (+2)	64 kDa	0.90459
Succinate--CoA ligase [ADP-forming] subunit beta	Escherichia coli (strain SMS-3-5 / SECEC)	sp|B1LLG1|SUCC_ECOSM	41 kDa	0.90459
Zinc/cadmium/lead-transporting P-type ATPase	Escherichia coli (strain K12)	sp|P37617|ZNTA_ECOLI	77 kDa	0.90459
