## Supplementary material for "A unique mode of nucleic acid immunity performed by a single multifunctional enzyme": Table S7

### Sheet: Sheet1
Table S7. DNA oligonucleotides used for cloning and PCR in this study.
Primer	Sequence (5’-3’)	Target	Purpose
K045	CTTCTGTTAATTATTATTAATACAAATATTCTAATTTATTTGACCTTAAAACAC	S. epidermidis RP62a genome	Gibson assembly: pSERP2466-2470
K048	GCCTAAAAACCTATCTGATAAAGCCCTATTATGTTAATTGAAAATAG
K046	TTAATAATAATTAACAGAAGCTTGGTACCGAGC	pAH011
K047	CTTTATCAGATAGGTTTTTAGGCATAAAACTATATGATTTACCCC
K049	GCTTCTGTTATATATACTCTATTAACTTTAAATAGTTGTTTAATGGATCATTTAAAG	S. epidermidis RP62a genome	Gibson assembly: pSERP2471-2474
K052	CCTAAGTAGAAAGATTTTTATTAGTTATATATTAAATATTTTAAATGAAGGATTATC
K050	GAGTATATATAACAGAAGCTTGGTACCGAGC	pAH011
K051	CTAATAAAAATCTTTCTACTTAGGTTTTTAGGCATAAAACTATATGATTTACCCC
K037	CCAAGCTTCTGTAACTCATATATTCATTTAGGTAGGTTCAAACC	S. epidermidis RP62a genome	Gibson assembly: pSERP2475-2477
K040	GCCTAAAAACCTAGAACTTAATAATGATAAATTAAAATCATTCTATAGTGATATTTTAGG
K038	TATGAGTTACAGAAGCTTGGTACCGAGC	pAH011
K039	CATTATTAAGTTCTAGGTTTTTAGGCATAAAACTATATGATTTACCCC
K051	CTAATAAAAATCTTTCTACTTAGGTTTTTAGGCATAAAACTATATGATTTACCCC	pSERP2475-2477	Inverse PCR: pSERP2475-2476
K071	GTTTATATCCCCAGGTGTTATCCAAG
K068	CATCATACCCCCCTTAAATAAGTAATAATATTTTATTTTC	pSERP2475-2477	Inverse PCR: pSERP2476-2477
K050	GAGTATATATAACAGAAGCTTGGTACCGAGC
N231	TAAATTATCTAACATCATACCCCCCTTAAATAAG	pSERP2475-2477	Inverse PCR: pSERP2475,2477
N232	CAAAAATGGATTTAATAAAATTTTTATATTGACTTGATATAGG
K051	CTAATAAAAATCTTTCTACTTAGGTTTTTAGGCATAAAACTATATGATTTACCCC	pSERP2475-2477	Inverse PCR: pSERP2475
K070	CATGAGGCAATAAGAAAAGTGATTGG
K060	CTTCATGTCTATTATAGGTTATAATGTCTACATTTTTG	pSERP2475-2476	Inverse PCR: pSERP2476
K050	GAGTATATATAACAGAAGCTTGGTACCGAGC
K068	CATCATACCCCCCTTAAATAAGTAATAATATTTTATTTTC	pSERP2476-2477	Inverse PCR: pSERP2477
K050	GAGTATATATAACAGAAGCTTGGTACCGAGC
N235	GTGGATCCATGAGGAAATTATACAATTTAAAAGAATTTTTAAATATTTATTC	S. epidermidis RP62a genome	Gibson assembly: pET28b-10His-Smt3-SERP2475
N236	GCCGGATCTCATTATATATACTCTATTAACTTTAAATAGTTGTTTAATGGATCATTTAAAG
N263	GAGTATATATAATGAGATCCGGCTGCTAACAAAGCC	pET28b-10His-Smt3
N264	ATAATTTCCTCATGGATCCACCAATCTGTTCTCTGTGAG
L164	AGCAGCCGGATCTCATTAAAACTCTTTTTTTAGTTTTTTAGCAATATCATATAATAAAAGTG	S. epidermidis RP62a genome	Gibson assembly: pET28b-10His-Smt3-SERP2475-230aa
L167	GAACAGATTGGTGGATCCATGAGGAAATTATACAATTTAAAAGAATTTTTAAATATTTATTC
L109	GGATCCACCAATCTGTTCTCTG	pET28b-10His-Smt3
L110	TGAGATCCGGCTGCTAACAAAG
N287	TTCGTAACTTTCAATAAAGCTATTTCGTGACC	pSERP2475	Inverse PCR: pSERP2475-D72A,E85A
N286	TAATGCTATTTTAAATATCGCATTAAAAAGTAGATCTGAGC
N297	GCCTGGTCTTCCTTCAATAATAGCAATAG	pSERP2475	Inverse PCR: pSERP2475-T213A,G214A,K215A
N296	GCAGCTGCATCACTTTTATTATATGATATTGCTAAAAAACTAAAAAAAGAG
N277	GCCACTCATTTTTTCTAAAATGGTAAGTCATCATCACTTATATCAATTG	Phage Andhra genome, gp03	Gibson assembly: pT181-gp03
N278	TTTTGCTAACGCATGGCAAATGTAAAAGAATTATTAAATAAATATTCAAACG
N279	ATTTGCCATGCGTTAGCAAAAACAGGTTTAAG	pT181
N280	CATTTTAGAAAAAATGAGTGGCAAAATGCTAGC
N281	CATTTTTTCTAAACCCCTTTATATGAATTTAAATTAATAACAATATTAAACG	Phage Andhra genome, gp03-gp04	Gibson assembly: pT181-gp0304
N278	TTTTGCTAACGCATGGCAAATGTAAAAGAATTATTAAATAAATATTCAAACG
N279	ATTTGCCATGCGTTAGCAAAAACAGGTTTAAG	pT181
N282	CATATAAAGGGGTTTAGAAAAAATGAGTGGCAAAATGCTAGC
A200	TTGTCAAAAAAAGTGACATATCATATAATCTTGTAC	pC194	Amplifying and Sequencing inserts in pAH011-based constructs
F016	ACTGTACTTTTTACAGTCGGTTTTCTAATG
N164	TTCTTGTAGCCATGGCTATCC	PT181	Amplifying and Sequencing inserts in pT181-based constructs
N165	CCATCAATGTGTTTAATCGCG
T7P	TAATACGACTCACTATAGGG	pET28b-10His-Smt3	Amplifying and Sequencing inserts in pET28b-H10Smt3-based constructs
T7T	TATGCTAGTTATTGCTCAG
N233	TGTGTATCGTTGTCGGTTGT	Phage Andrha and JBug18 gp09	qPCR
N234	AGGGTTTCTATCGTGGTGGA
S001	GACGAAATCGTATCTTCTG	S. epidermidis RP62a gap gene
S002	GTGTAAGACATTTCATTGTCG
K062	CACAGTCATTCTAGCCTATGGAGC	pSERP2466-2470	Sequencing inserts in pAH011-based constructs
K063	CTCTGTCAGGTACACAACTTCC
K064	CAGAGTGACATAATCCAGCTGC
K065	CGGAAAGACGTTTTATTGTTGAAGATG
K053	GGTTTTTACCTTTTTCGAATGACTGAG	pSERP2471-2474
K054	CGATTTTATTAATCGCTTTATGCAAGTC
K055	GTAAATAATTGAGATATTTGACTCACCTTCTTTTTATG
K056	GTTTGAGAGAAAATTTCAATGGCTTCG
K057	GATTGGATTTTACTGCATTCGCC
K058	CCTTATGACGTTCATTAATTATAGTACGAAAATTATC
K059	CCTAAGTATCCATCAACATATTTAAATCCTTCATC
K066	CTTTTCGTATAAGGTAAATATGTCCACCC	pSERP2475-2477
K067	GCTTACTAGTCACGTACCAATAAATTAATCC
K068	CATCATACCCCCCTTAAATAAGTAATAATATTTTATTTTC
K069	CTACGCTATTTTCTATATTTTCTAAAGTTTTATAAATAATGTC
N094	ACCAAGCTTCTGACAATTCACAATTTTTATGTTATAATATAGTCAAGC	Andha and JBug18	Genome amplification and sequencing of hybrid phages
N262	GTAATTATCCACAAATGGCAACACG	Andha and JBug18
K096	GAAAAAGAAATACGTGCAATGATGG	Andha and JBug18
K097	ATGTTAAAAGAACCATTTTACAATGG	Andha and JBug18
K098	GACCTGATTATGCTTTAGAAATTGAATATTATGATAAC	Andha and JBug18
K099	GATAATTTTGGTGGTGGAAAAGTTGAG	Andha and JBug18
K100	GTGAAACAGTATCAGAAAAAACAGGTAC	Andha and JBug18
K101	CTTACGTGATAAACGTTATAATCATATTACGATTAC	Andha and JBug18
N259	CCGTCAACGGTTGAACATATATC	Andha and JBug18
K102	CAAGCGAGTGCAAGAAACTGTAAAATC	Andha and JBug18
K103	CGTATTGGCATATGGTTCAATGATTTC	Andha and JBug18
K104	GATGAAACATTTATGAAAAATGAAGAAGCTACTTTTAAAG	Andha and JBug18
N285	CCTTTATACCCTTTTACTGCACCAC	Andha and JBug18
K106	GGTATTACTATTGAAGATACAGGTTGGC	Andha and JBug18
K107	GGTGAATCTTGAACAAATGTCATGGC	Andha and JBug18
K108	CCAAACTTAGAATCTTCAAAAGGGATTAC	Andha and JBug18
K109	GATTGATAATGGATTACTTGCTCAATCACAAC	Andha and JBug18
K122	CCTGCATCTATCCAACTCGGTG	Andha and JBug18
K123	CCTTTTGCTAAACCTGTAATAATATCAACACAC	Andha and JBug18
K121	CTACCTCCATCAATTCTTGATATTAAGTCTTTC	Andha and JBug18
N262	GTAATTATCCACAAATGGCAACACG	Andha and JBug18
K120	CAAGTGACGTTTGCCATACGG	Andha and JBug18
N124	ACCAAGCTTCTGCCGCATATGAAAAAAATGAGGGC	Andha and JBug18
N146	ACCTAATTACCTACAAGCGATGTTAC	Andha and JBug18
N147	CGTGATGAGGACGGTTTTTTAG	Andha and JBug18
N234	AGGGTTTCTATCGTGGTGGA	Andha and JBug18
N026	AATTCGAGTTATCCTTATGTGATGTATC	Andha and JBug18
K009	AATAATATCACGAGCGCCAAAGTATTCACATTCATA	Andha and JBug18
K008	ATGGGATTATTAGAAGCAATGCAAAAAC	Andha and JBug18
N233	TGTGTATCGTTGTCGGTTGT	Andha and JBug18
N260	CTCTTCCTGCTACCTTATTATAGTTTAATG	Andha and JBug18
N085	ACCAAGCTTCTGATGATAGGAAAATTCTTCATAAAGTTAGAATGAT	Andha and JBug18
K114	GGTTACACATTAAAAACTTATGTTGATTCACAAGTG	Andha and JBug18
N261	CCTCTTTTCATTGTCTACACCTCAATC	Andha and JBug18
N086	CCTAAAAACCTAGCAATGCCTCCTTTTTTATTATGG	Andha and JBug18
N089	ACCAAGCTTCTGCAGGTGGTAGGGGTTTTGTATC	Andha and JBug18
N189	GTTTTTGCTAACGCCAAGGTGTCATCATTAGTGGTG	Andha and JBug18
K110	AAAAAGGTCAAGCCTATACGGAAATGTT	Andha and JBug18
K126	CATAATCCTATTGTAACAATTGTACCAAACATAAAC	Andha and JBug18
K125	GCTTCAATAGGGTATGTTTTTGACATATCC	Andha and JBug18
N256	TATGGATCAAAATTAAACGATGGATTATGAATAAGAAAAGATC	Andha and JBug18
N274	GGATTATTGATAAAAAGTTTTTCAAAAAAGTTTGC	Andha and JBug18
OH098	CTAGGAGATCATCTAGGAGATATAAATAAAATGAGGAAATTATACAATTTAAAAG	WP_002489608	pTET-WP_002489608
OH100	AATATGAACATTATATATACTCTATTAACTTTAAATAGTTGTTTAATGGATCATTTAAAG
OH099	TCTCCTAGATGATCTCCTAGGTCATTTGATATGCCTCCG	pTarget
OH101	GTATATATAATGTTCATATTTATCAGAGCTCGTGCTATAATTATACTAATTT
OH102	CTAGGAGATCAAGCAAAGCCGTAGACTGACTCTTTTCAAG	WP_101958732	pTET-WP_101958732
OH104	AATATGAACAGTACGCTTTACTTTAAAATAGACAAACAACGATTTAGC
OH103	GGCTTTGCTTGATCTCCTAGGTCATTTGATATGCCTCCG	pTarget
OH105	TAAAGCGTACTGTTCATATTTATCAGAGCTCGTGCTATAATTATACTAATTT
OH106	CTAGGAGATCTACTGCCAATATAACTTCGTAGAGCATAGAACATTG	WP_000632676	pTET-WP_000632676
OH108	CTATTAAATATGTTCATATTTATCAGAGCTCGTGCTATAATTATACTAATTT
OH107	ATTGGCAGTAGATCTCCTAGGTCATTTGATATGCCTCCG	pTarget
OH109	AATATGAACATATTTAATAGACTTAATCATATTCAACAATATAGCTATAATTTCT
OH110	CTAGGAGATCTAGGGATAAATTTATGGATAAATTAAAAAATTGAATATCAAGGAG	WP_045177897	pTET-WP_045177897
OH113	AATATGAACATGTTAAATTTCCTATGTTTTATCAAATTTGCGTGTC
OH111	TTTATCCCTAGATCTCCTAGGTCATTTGATATGCCTCCG	pTarget
OH112	AAATTTAACATGTTCATATTTATCAGAGCTCGTGCTATAATTATACTAATTT
OH118	GGATTCTTTTAATAATATTAATTTTAACTATAATCTTAGATAAAGTTTTAGATATTAAGC	WP_013870910	pTET-WP_013870910
OH121	AATATGAACATATTAGATTTAGTTTAATATATCTAAACACCTATCCATAACTTCCTC
OH119	TAATATTATTAAAAGAATCCGATCTCCTAGGTCATTTGATATGCCTCCG	pTarget
OH120	AAATCTAATATGTTCATATTTATCAGAGCTCGTGCTATAATTATACTAATTT
A248	CCTCCTTATAAAATTAGTATAATTATAGCAC	pTarget	Amplifying and Sequencing inserts in pTarget-based constructs
A249	GCTCTCTATCATTGATAGAGTGATATCC
