## Supplementary File 3 for "A unique mode of nucleic acid immunity performed by a single multifunctional enzyme"

CLUSTAL O(1.2.4) multiple sequence alignment
Andhra ATGGCAAATGTAAAAGAATTATTAAATAAATATTCAAACGGTGGCGCAAAATTCGAGTAT	60
JBug18 ATGGCAAATGTAAATGAATTATTAAACAAATATTCTAACGGTGGCGCAAAATTTGAATAC	60
AJ_Hybrid_9 ATGGCAAATGTAAATGAATTATTAAACAAATATTCTAACGGTGGCGCAAAATTCGAGTAT	60
AJ_Hybrid_10 ATGGCAAATGTAAATGAATTATTAAACAAATATTCTAACGGTGGCGCAAAATTTGAATAC	60
AJ_Hybrid_11 ATGGCAAATGTAAATGAATTATTAAACAAATATTCTAACGGTGGCGCAAAATTTGAATAC	60
AJ_Hybrid_12 ATGGCAAATGTAAATGAATTATTAAACAAATATTCTAACGGTGGCGCAAAATTTGAATAC	60
AJ_Hybrid_13 ATGGCAAATGTAAATGAATTATTAAACAAATATTCTAACGGTGGCGCAAAATTTGAATAC	60
AJ_Hybrid_14 ATGGCAAATGTAAATGAATTATTAAACAAATATTCTAACGGTGGCGCAAAATTTGAATAC	60
AJ_Hybrid_15 ATGGCAAATGTAAAAGAATTATTAAATAAATATTCAAACGGTGGCGCAAAATTCGAGTAT	60
AJ_Hybrid_16 ATGGCAAATGTAAATGAATTATTAAACAAATATTCTAACGGTGGCGCAAAATTTGAATAC	60
AJ_Hybrid_17 ATGGCAAATGTAAATGAATTATTAAACAAATATTCTAACGGTGGCGCAAAATTTGAATAC	60
AJ_Hybrid_18 ATGGCAAATGTAAATGAATTATTAAACAAATATTCTAACGGTGGCGCAAAATTTGAATAC	60
************** *********** ******** ***************** ** **
Andhra GACAATGAAAAAGAAAGAGATTACATCAAACTAGGTGAATTGGATATGTCAAAAACATAC	120
JBug18 GATAATGAAAAAGAAAGAGAATATATCAAATTAGGTGAATTGGATATGTCAAAAACATAC	120
AJ_Hybrid_9 GACAATGAAAAAGAAAGAGATTACATCAAACTAGGTGAATTGGATATGTCAAAAACATAC	120
AJ_Hybrid_10 GATAATGAAAAAGAAAGAGAATATATCAAATTAGGTGAATTGGATATGTCAAAAACATAC	120
AJ_Hybrid_11 GATAATGAAAAAGAAAGAGATTACATCAAACTAGGTGAATTGGATATGTCAAAAACATAC	120
AJ_Hybrid_12 GATAATGAAAAAGAAAGAGAATATATCAAATTAGGTGAATTGGATATGTCAAAAACATAC	120
AJ_Hybrid_13 GATAATGAAAAAGAAAGAGAATATATCAAATTAGGTGAATTGGATATGTCAAAAACATAC	120
AJ_Hybrid_14 GATAATGAAAAAGAAAGAGAATATATCAAATTAGGTGAATTGGATATGTCAAAAACATAC	120
AJ_Hybrid_15 GACAATGAAAAAGAAAGAGATTACATCAAACTAGGTGAATTGGATATGTCAAAAACATAC	120
AJ_Hybrid_16 GATAATGAAAAAGAAAGAGAATATATCAAATTAGGTGAATTGGATATGTCAAAAACATAC	120
AJ_Hybrid_17 GATAATGAAAAAGAAAGAGAATATATCAAATTAGGTGAATTGGATATGTCAAAAACATAC	120
AJ_Hybrid_18 GATAATGAAAAAGAAAGAGAATATATCAAATTAGGTGAATTGGATATGTCAAAAACATAC	120
** ***************** ** ****** *****************************
Andhra CCTATTGAAGCACTATTTATTAATACGAAAGGTAAATTTGGTGACCAAGGTGTCATCATT	180
JBug18 CCTATTGAAGCGTTATTCATCAATACGAAAGGTAAATTTGGTGACCAAGGTGTCATCATT	180
AJ_Hybrid_9 CCTATTGAAGCACTATTTATTAATACGAAAGGTAAATTTGGTGACCAAGGTGTCATCATT	180
AJ_Hybrid_10 CCTATTGAAGCGTTATTCATCAATACGAAAGGTAAATTTGGTGACCAAGGTGTCATCATT	180
AJ_Hybrid_11 CCTATTGAAGCACTATTTATTAATACGAAAGGTAAATTTGGTGACCAAGGTGTCATCATT	180
AJ_Hybrid_12 CCTATTGAAGCGTTATTCATCAATACGAAAGGTAAATTTGGTGACCAAGGTGTCATCATT	180
AJ_Hybrid_13 CCTATTGAAGCGTTATTCATCAATACGAAAGGTAAATTTGGTGACCAAGGTGTCATCATT	180
AJ_Hybrid_14 CCTATTGAAGCGTTATTCATCAATACGAAAGGTAAATTTGGTGACCAAGGTGTCATCATT	180
AJ_Hybrid_15 CCTATTGAAGCACTATTTATTAATACGAAAGGTAAATTTGGTGACCAAGGTGTCATCATT	180
AJ_Hybrid_16 CCTATTGAAGCGTTATTCATCAATACGAAAGGTAAATTTGGTGACCAAGGTGTCATCATT	180
AJ_Hybrid_17 CCTATTGAAGCGTTATTCATCAATACGAAAGGTAAATTTGGTGACCAAGGTGTCATCATT	180
AJ_Hybrid_18 CCTATTGAAGCGTTATTCATCAATACGAAAGGTAAATTTGGTGACCAAGGTGTCATCATT	180
*********** **** ** ***************************************
Andhra AGTGGTGATTACATTGTTAACCTACCTAATCACTTAACAGAAATGATTGAAGAAATGCGA	240
JBug18 AGTGGTGACTACATTGTCAACTTACCTAATCACTTAACAGAAATGATTGAAGAAATGCGA	240
AJ_Hybrid_9 AGTGGTGATTACATTGTTAACCTACCTAATCACTTAACAGAAATGATTGAAGAAATGCGA	240
AJ_Hybrid_10 AGTGGTGACTACATTGTCAACTTACCTAATCACTTAACAGAAATGATTGAAGAAATGCGA	240
AJ_Hybrid_11 AGTGGTGATTACATTGTTAACCTACCTAATCACTTAACAGAAATGATTGAAGAAATGCGA	240
AJ_Hybrid_12 AGTGGTGACTACATTGTCAACTTACCTAATCACTTAACAGAAATGATTGAAGAAATGCGA	240
AJ_Hybrid_13 AGTGGTGACTACATTGTCAACTTACCTAATCACTTAACAGAAATGATTGAAGAAATGCGA	240
AJ_Hybrid_14 AGTGGTGACTACATTGTCAACTTACCTAATCACTTAACAGAAATGATTGAAGAAATGCGA	240
AJ_Hybrid_15 AGTGGTGATTACATTGTTAACCTACCTAATCACTTAACAGAAATGATTGAAGAAATGCGA	240
AJ_Hybrid_16 AGTGGTGACTACATTGTCAACTTACCTAATCACTTAACAGAAATGATTGAAGAAATGCGA	240
AJ_Hybrid_17 AGTGGTGACTACATTGTCAACTTACCTAATCACTTAACAGAAATGATTGAAGAAATGCGA	240
AJ_Hybrid_18 AGTGGTGACTACATTGTCAACTTACCTAATCACTTAACAGAAATGATTGAAGAAATGCGA	240
******** ******** *** **************************************
Andhra CAAGATAGTGAAATGGTCGACGCAATTAATCAACGTTTATTTGATTTTGAAATTTATGAA	300
JBug18 CAAGATAGTGAAATGGTTGACGCAATCAATCAACGTTTATTTGATTTTGAAATTTATGAA	300
AJ_Hybrid_9 CAAGATAGTGAAATGGTCGACGCAATTAATCAACGTTTATTTGATTTTGAAATTTATGAA	300
AJ_Hybrid_10 CAAGATAGTGAAATGGTTGACGCAATCAATCAACGTTTATTTGATTTTGAAATTTATGAA	300
AJ_Hybrid_11 CAAGATAGTGAAATGGTCGACGCAATTAATCAACGTTTATTTGATTTTGAAATTTATGAA	300
AJ_Hybrid_12 CAAGATAGTGAAATGGTTGACGCAATCAATCAACGTTTATTTGATTTTGAAATTTATGAA	300
AJ_Hybrid_13 CAAGATAGTGAAATGGTTGACGCAATCAATCAACGTTTATTTGATTTTGAAATTTATGAA	300
AJ_Hybrid_14 CAAGATAGTGAAATGGTTGACGCAATCAATCAACGTTTATTTGATTTTGAAATTTATGAA	300
AJ_Hybrid_15 CAAGATAGTGAAATGGTCGACGCAATTAATCAACGTTTATTTGATTTTGAAATTTATGAA	300
AJ_Hybrid_16 CAAGATAGTGAAATGGTTGACGCAATCAATCAACGTTTATTTGATTTTGAAATTTATGAA	300
AJ_Hybrid_17 CAAGATAGTGAAATGGTTGACGCAATCAATCAACGTTTATTTGATTTTGAAATTTATGAA	300
AJ_Hybrid_18 CAAGATAGTGAAATGGTTGACGCAATCAATCAACGTTTATTTGATTTTGAAATTTATGAA	300
***************** ******** *********************************
Andhra TTTGAATCTAAGAAATATAATCGTGTATCACATAGTATTAATTTAGTACCAAGTGAAAAA	360
JBug18 TTTGAATCTAAGAAATATAATCGTGTATCACATAGTATTAATTTAGTACCAAGTGAAAAA	360
AJ_Hybrid_9 TTTGAATCTAAGAAATATAATCGTGTATCACATAGTATTAATTTAGTACCAAGTGAAAAA	360
AJ_Hybrid_10 TTTGAATCTAAGAAATATAATCGTGTATCACATAGTATTAATTTAGTACCAAGTGAAAAA	360
AJ_Hybrid_11 TTTGAATCTAAGAAATATAATCGTGTATCACATAGTATTAATTTAGTACCAAGTGAAAAA	360
AJ_Hybrid_12 TTTGAATCTAAGAAATATAATCGTGTATCACATAGTATTAATTTAGTACCAAGTGAAAAA	360
AJ_Hybrid_13 TTTGAATCTAAGAAATATAATCGTGTATCACATAGTATTAATTTAGTACCAAGTGAAAAA	360
AJ_Hybrid_14 TTTGAATCTAAGAAATATAATCGTGTATCACATAGTATTAATTTAGTACCAAGTGAAAAA	360
AJ_Hybrid_15 TTTGAATCTAAGAAATATAATCGTGTATCACATAGTATTAATTTAGTACCAAGTGAAAAA	360
AJ_Hybrid_16 TTTGAATCTAAGAAATATAATCGTGTATCACATAGTATTAATTTAGTACCAAGTGAAAAA	360
AJ_Hybrid_17 TTTGAATCTAAGAAATATAATCGTGTATCACATAGTATTAATTTAGTACCAAGTGAAAAA	360
AJ_Hybrid_18 TTTGAATCTAAGAAATATAATCGTGTATCACATAGTATTAATTTAGTACCAAGTGAAAAA	360
************************************************************
Andhra GCAAAACAAGAGGTTGAACCTGAGCAACGTAACCCGTTATATAGTGAGCCTGAACCTGAA	420
JBug18 GCAAAACAAGAGGTTGAACCTGAGCAACGTAACCCGTTATATAGTGAGCCTGAACCTGAA	420
AJ_Hybrid_9 GCAAAACAAGAGGTTGAACCTGAGCAACGTAACCCGTTATATAGTGAGCCTGAACCTGAA	420
AJ_Hybrid_10 GCAAAACAAGAGGTTGAACCTGAGCAACGTAACCCGTTATATAGTGAGCCTGAACCTGAA	420
AJ_Hybrid_11 GCAAAACAAGAGGTTGAACCTGAGCAACGTAACCCGTTATATAGTGAGCCTGAACCTGAA	420
AJ_Hybrid_12 GCAAAACAAGAGGTTGAACCTGAGCAACGTAACCCGTTATATAGTGAGCCTGAACCTGAA	420
AJ_Hybrid_13 GCAAAACAAGAGGTTGAACCTGAGCAACGTAACCCGTTATATAGTGAGCCTGAACCTGAA	420
AJ_Hybrid_14 GCAAAACAAGAGGTTGAACCTGAGCAACGTAACCCGTTATATAGTGAGCCTGAACCTGAA	420
AJ_Hybrid_15 GCAAAACAAGAGGTTGAACCTGAGCAACGTAACCCGTTATATAGTGAGCCTGAACCTGAA	420
AJ_Hybrid_16 GCAAAACAAGAGGTTGAACCTGAGCAACGTAACCCGTTATATAGTGAGCCTGAACCTGAA	420
AJ_Hybrid_17 GCAAAACAAGAGGTTGAACCTGAGCAACGTAACCCGTTATATAGTGAGCCTGAACCTGAA	420
AJ_Hybrid_18 GCAAAACAAGAGGTTGAACCTGAGCAACGTAACCCGTTATATAGTGAGCCTGAACCTGAA	420
************************************************************
Andhra TCTGAAAAA-----AAAGTAGATAACGAGCGACGTAACCCGTTCGCTCATGCTAATGGTC	475
JBug18 TCTGAATCTGAAAAAAAGTAGTATATGAGCGACGTAACCCGTTCGCTCGTTCTACTAAAC	480
AJ_Hybrid_9 TCTGAAAAA-----AAAGTAGATAACGAGCGACGTAACCCGTTCGCTCATGCTAATGGTC	475
AJ_Hybrid_10 TCTGAAAAA-----AAAGTAGATAACGAGCGACGTAACCCGTTCGCTCATGCTAATGGTC	475
AJ_Hybrid_11 TCTGAAAAA-----AAAGTAGATAACGAGCGACGTAACCCGTTCGCTCATGCTAATGGTC	475
AJ_Hybrid_12 TCTGAAAAA-----AAAGTAGATAACGAGCGACGTAACCCGTTCGCTCATGCTAATGGTC	475
AJ_Hybrid_13 TCTGAAAAA-----AAAGTAGATAACGAGCGACGTAACCCGTTCGCTCATGCTAATGGTC	475
AJ_Hybrid_14 TCTGAAAAA-----AAAGTAGATAACGAGCGACGTAACCCGTTCGCTCATGCTAATGGTC	475
AJ_Hybrid_15 TCTGAAAAA-----AAAGTAGATAACGAGCGACGTAACCCGTTCGCTCATGCTAATGGTC	475
AJ_Hybrid_16 TCTGAAAAA-----AAAGTAGATAACGAGCGACGTAACCCGTTCGCTCATGCTAATGGTC	475
AJ_Hybrid_17 TCTGAAAAA-----AAAGTAGATAACGAGCGACGTAACCCGTTCGCTCATGCTAATGGTC	475
AJ_Hybrid_18 TCTGAAAAA-----AAAGTAGATAACGAGCGACGTAACCCGTTCGCTCATGCTAATGGTC	475
****** ******* * ********************** * *** * *
Andhra CAATTGATATAAGTGATGATGACTTACCATTTTAGAAA-AATAAAATAAAGGGGGCAATG	534
JBug18 CAATTGATATTAGTGATGAAGATTTACCATTTTAATAAAAACTGAATAAAGGGGGCAATG	540
AJ_Hybrid_9 CAATTGATATAAGTGATGATGACTTACCATTTTAATAAAAACTGAATAAAGGGGGCAATG	535
AJ_Hybrid_10 CAATTGATATAAGTGATGAAGATTTACCATTTTAATAAAAACTGAATAAAGGGGGCAATG	535
AJ_Hybrid_11 CAATTGATATAAGTGATGATGACTTACCATTTTAGAAA-AATAAAATAAAGGGGGCAATG	534
AJ_Hybrid_12 CAATTGATATAAGTGATGATGACTTACCATTTTAGAAA-AATAAAATAAAGGGGGCAATG	534
AJ_Hybrid_13 CAATTGATATAAGTGATGATGACTTACCATTTTAGAAA-AATAAAATAAAGGGGGCAATG	534
AJ_Hybrid_14 CAATTGATATAAGTGATGATGACTTACCATTTTAGAAA-AATAAAATAAAGGGGGCAATG	534
AJ_Hybrid_15 CAATTGATATAAGTGATGATGACTTACCATTTTAGAAA-AATAAAATAAAGGGGGCAATG	534
AJ_Hybrid_16 CAATTGATATAAGTGATGATGACTTACCATTTTAGAAA-AATAAAATAAA-GGGGCAATG	533
AJ_Hybrid_17 CAATTGATATAAGTGATGATGACTTACCATTTTAGAAA-AATAAAATAAAGGGGGCAATG	534
AJ_Hybrid_18 CAATTGATATAAGTGATGATGACTTACCATTTTAGAAA-AATAAAATAAAGGGGGCAATG	534
********** ******** ** *********** ** ** ****** *********
Andhra CCTCCTTTTTTATTATGGAGTGATAAATATGTTAGCGTTTGAAAAAAGTATTATTGATAC	594
JBug18 CCTCCTTTTTTATTATGGAGTGATAAAAATGTTAGCGTTTGAAAAAAGTATTATTGATGT	600
AJ_Hybrid_9 CCTCCTTTTTTATTATGGAGTGATAAAAATGTTAGCGTTTGAAAAAAGTATTATTGATGT	595
AJ_Hybrid_10 CCTCCTTTTTTATTATGGAGTGATAAAAATGTTAGCGTTTGAAAAAAGTATTATTGATGT	595
AJ_Hybrid_11 CCTCCTTTTTTATTATGGAGTGATAAATATGTTAGCGTTTGAAAAAAGTATTATTGATAC	594
AJ_Hybrid_12 CCTCCTTTTTTATTATGGAGTGATAAAAATGTTAGCGTTTGAAAAAAGTATTATTGATGT	594
AJ_Hybrid_13 CCTCCTTTTTTATTATGGAGTGATAAAAATGTTAGCGTTTGAAAAAAGTATTATTGATGT	594
AJ_Hybrid_14 CCTCCTTTTTTATTATGGAGTGATAAATATGTTAGCGTTTGAAAAAAGTATTATTGATGT	594
AJ_Hybrid_15 CCTCCTTTTTTATTATGGAGTGATAAATATGTTAGCGTTTGAAAAAAGTATTATTGATGT	594
AJ_Hybrid_16 CCTCCTTTTTTATTATGGAGTGATAAAAATGTTAGCGTTTGAAAAAAGTATTATTGATGT	593
AJ_Hybrid_17 CCTCCTTTTTTATTATGGAGTGATAAAAATGTTAGCGTTTGAAAAAAGTATTATTGATGT	594
AJ_Hybrid_18 CCTCCTTTTTTATTATGGAGTGATAAAAATGTTAGCGTTTGAAAAAAGTATTATTGATGT	594
*************************** ******************************
Andhra AATAGAAAAAGATTATTCAAGAAACAAAGGTTTTATTATTCTTTGTCAAAGAAGTAAAGA	654
JBug18 ATTAGAAAAAGCCTATGCTATGAATAAAGGATTTGTTGTGCTTTGTCAAAGAAGTAAAAA	660
AJ_Hybrid_9 ATTAGAAAAAGCCTATGCTATGAATAAAGGATTTGTTGTGCTTTGTCAAAGAAGTAAAAA	655
AJ_Hybrid_10 ATTAGAAAAAGCCTATGCTATGAATAAAGGATTTGTTGTGCTTTGTCAAAGAAGTAAAAA	655
AJ_Hybrid_11 AATAGAAAAAGATTATTCAAGAAACAAAGGTTTTATTATTCTTTGTCAAAGAAGTAAAGA	654
AJ_Hybrid_12 ATTAGAAAAAGCCTATGCTATGAATAAAGGATTTGTTGTGCTTTGTCAAAGAAGTAAAAA	654
AJ_Hybrid_13 ATTAGAAAAAGCCTATGCTATGAATAAAGGATTTGTTGTGCTTTGTCAAAGAAGTAAAAA	654
AJ_Hybrid_14 ATTAGAAAAAGCCTATGCTATGAATAAAGGATTTGTTGTGCTTTGTCAAAGAAGTAAAAA	654
AJ_Hybrid_15 ATTAGAAAAAGCCTATGCTATGAATAAAGGATTTGTTGTGCTTTGTCAAAGAAGTAAAAA	654
AJ_Hybrid_16 ATTAGAAAAAGCCTATGCTATGAATAAAGGATTTGTTGTGCTTTGTCAAAGAAGTAAAAA	653
AJ_Hybrid_17 ATTAGAAAAAGCCTATGCTATGAATAAAGGATTTGTTGTGCTTTGTCAAAGAAGTAAAAA	654
AJ_Hybrid_18 ATTAGAAAAAGCCTATGCTATGAATAAAGGATTTGTTGTGCTTTGTCAAAGAAGTAAAAA	654
* ********* *** * * ** ***** *** ** * ****************** *
Andhra ATATTTAAGTCGTACATTAAAATTTCTTGATGATATTAAATGTGAGTATATAACAATTAC	714
JBug18 ATATTTAAGTCGTACACTAAAATTTCTTGATGATATTAAATGTGAGTATATAACAATTAC	720
AJ_Hybrid_9 ATATTTAAGTCGTACACTAAAATTTCTTGATGATATTAAATGTGAGTATATAACAATTAC	715
AJ_Hybrid_10 ATATTTAAGTCGTACACTAAAATTTCTTGATGATATTAAATGTGAGTATATAACAATTAC	715
AJ_Hybrid_11 ATATTTAAGTCGTACACTAAAATTTCTTGATGATATTAAATGTGAGTATATAACAATTAC	714
AJ_Hybrid_12 ATATTTAAGTCGTACACTAAAATTTCTTGATGATATTAAATGTGAGTATATAACAATTAC	714
AJ_Hybrid_13 ATATTTAAGTCGTACACTAAAATTTCTTGATGATATTAAATGTGAGTATATAACAATTAC	714
AJ_Hybrid_14 ATATTTAAGTCGTACACTAAAATTTCTTGATGATATTAAATGTGAGTATATAACAATTAC	714
AJ_Hybrid_15 ATATTTAAGTCGTACACTAAAATTTCTTGATGATATTAAATGTGAGTATATAACAATTAC	714
AJ_Hybrid_16 ATATTTAAGTCGTACACTAAAATTTCTTGATGATATTAAATGTGAGTATATAACAATTAC	713
AJ_Hybrid_17 ATATTTAAGTCGTACACTAAAATTTCTTGATGATATTAAATGTGAGTATATAACAATTAC	714
AJ_Hybrid_18 ATATTTAAGTCGTACACTAAAATTTCTTGATGATATTAAATGTGAGTATATAACAATTAC	714
**************** *******************************************
Andhra TGATAAAGACGGTACGTTTAATATTGTTATTAATTTAAATTCA	757
JBug18 TGATAAAGACGGTACTATTAATATTGTGATTGATGTTAATTCT	763
AJ_Hybrid_9 TGATAAAGACGGTACTATTAATATTGTGATTGATGTTAATTCT	758
AJ_Hybrid_10 TGATAAAGACGGTACTATTAATATTGTGATTGATGTTAATTCT	758
AJ_Hybrid_11 TGATAAAGACGGTACTATTAATATTGTGATTGATGTTAATTCT	757
AJ_Hybrid_12 TGATAAAGACGGTACTATTAATATTGTGATTGATGTTAATTCT	757
AJ_Hybrid_13 TGATAAAGACGGTACTATTAATATTGTGATTGATGTTAATTCT	757
AJ_Hybrid_14 TGATAAAGACGGTACTATTAATATTGTGATTGATGTTAATTCT	757
AJ_Hybrid_15 TGATAAAGACGGTACTATTAATATTGTGATTGATGTTAATTCT	757
AJ_Hybrid_16 TGATAAAGACGGTACTATTAATATTGTGATTGATGTTAATTCT	756
AJ_Hybrid_17 TGATAAAGACGGTACTATTAATATTGTGATTGATGTTAATTCT	757
AJ_Hybrid_18 TGATAAAGACGGTACTATTAATATTGTGATTGATGTTAATTCT	757
*************** ********** *** ** * *****
